# Seasonal Variability and Shared Molecular Signatures of Inactivated Influenza Vaccination in Young and Older Adults

**DOI:** 10.1101/719203

**Authors:** Stefan Avey, Subhasis Mohanty, Daniel G. Chawla, Hailong Meng, Thilinie Bandaranayake, Ikuyo Ueda, Heidi J. Zapata, Koonam Park, Tamara P. Blevins, Sui Tsang, Robert B. Belshe, Susan M. Kaech, Albert C. Shaw, Steven H. Kleinstein

## Abstract

The seasonal influenza vaccine is an important public health tool but is only effective in a subset of individuals. The identification of molecular signatures provides a mechanism to understand the drivers of vaccine-induced immunity. Most previously reported molecular signatures of influenza vaccination were derived from a single age group or season, ignoring the effects of immunosenescence or vaccine composition. Thus, it remains unclear how immune signatures of vaccine response change with age across multiple seasons. Here we profile the transcriptional landscape of young and older adults over five consecutive vaccination seasons to identify shared signatures of vaccine response as well as marked seasonal differences. Along with substantial variability in vaccine-induced signatures across seasons, we uncovered a common transcriptional signature 28 days post-vaccination in both young and older adults. However, gene expression patterns associated with vaccine-induced antibody responses were distinct in young and older adults; for example, increased expression of Killer Cell Lectin Like Receptor B1 (*KLRB1*; *CD161*) 28 days post-vaccination positively and negatively predicted vaccine-induced antibody responses in young and older adults, respectively. These findings contribute new insights for developing more effective influenza vaccines, particularly in older adults.
