## Supplementary File 3 for "Seasonal Variability and Shared Molecular Signatures of Inactivated Influenza Vaccination in Young and Older Adults"

### Sheet: KEGG_PC1
Gene_Set	pvalue	qvalue
KEGG_PURINE_METABOLISM	0.00529947	0.770494
KEGG_STARCH_AND_SUCROSE_METABOLISM	0.010399	0.770494
KEGG_REGULATION_OF_ACTIN_CYTOSKELETON	0.0126987	0.770494
KEGG_RNA_DEGRADATION	0.019898	0.770494
KEGG_ALANINE_ASPARTATE_AND_GLUTAMATE_METABOLISM	0.0266973	0.770494
KEGG_CYSTEINE_AND_METHIONINE_METABOLISM	0.0288971	0.770494
KEGG_RNA_POLYMERASE	0.0289971	0.770494
KEGG_ARGININE_AND_PROLINE_METABOLISM	0.0379962	0.789388
KEGG_TAURINE_AND_HYPOTAURINE_METABOLISM	0.0381962	0.789388
KEGG_PROPANOATE_METABOLISM	0.049595	0.83866
KEGG_GLYCEROPHOSPHOLIPID_METABOLISM	0.0551945	0.83866
KEGG_LYSINE_DEGRADATION	0.060394	0.83866
KEGG_GLYCOLYSIS_GLUCONEOGENESIS	0.0638936	0.83866
KEGG_BASAL_TRANSCRIPTION_FACTORS	0.0710929	0.83866
KEGG_CELL_ADHESION_MOLECULES_CAMS	0.0769923	0.83866
KEGG_AMINOACYL_TRNA_BIOSYNTHESIS	0.0808919	0.83866
KEGG_VASCULAR_SMOOTH_MUSCLE_CONTRACTION	0.0847915	0.83866
KEGG_VALINE_LEUCINE_AND_ISOLEUCINE_DEGRADATION	0.0855914	0.83866
KEGG_PENTOSE_AND_GLUCURONATE_INTERCONVERSIONS	0.089891	0.83866
KEGG_OOCYTE_MEIOSIS	0.0953905	0.83866
KEGG_PYRIMIDINE_METABOLISM	0.10089	0.83866
KEGG_ADHERENS_JUNCTION	0.10109	0.83866
KEGG_BUTANOATE_METABOLISM	0.108989	0.83866
KEGG_PYRUVATE_METABOLISM	0.116788	0.83866
KEGG_UBIQUITIN_MEDIATED_PROTEOLYSIS	0.122088	0.83866
KEGG_OTHER_GLYCAN_DEGRADATION	0.126287	0.83866
KEGG_LEUKOCYTE_TRANSENDOTHELIAL_MIGRATION	0.129387	0.83866
KEGG_DRUG_METABOLISM_OTHER_ENZYMES	0.134187	0.83866
KEGG_RETINOL_METABOLISM	0.135186	0.83866
KEGG_REGULATION_OF_AUTOPHAGY	0.138086	0.83866
KEGG_GAP_JUNCTION	0.142586	0.83866
KEGG_BETA_ALANINE_METABOLISM	0.144286	0.83866
KEGG_PROXIMAL_TUBULE_BICARBONATE_RECLAMATION	0.149085	0.840198
KEGG_TYPE_II_DIABETES_MELLITUS	0.153585	0.840198
KEGG_AXON_GUIDANCE	0.159084	0.845418
KEGG_RIBOSOME	0.178182	0.866483
KEGG_LONG_TERM_POTENTIATION	0.189581	0.866483
KEGG_ANTIGEN_PROCESSING_AND_PRESENTATION	0.19708	0.866483
KEGG_HYPERTROPHIC_CARDIOMYOPATHY_HCM	0.208079	0.866483
KEGG_TGF_BETA_SIGNALING_PATHWAY	0.208379	0.866483
KEGG_LYSOSOME	0.217378	0.866483
KEGG_DILATED_CARDIOMYOPATHY	0.219078	0.866483
KEGG_CARDIAC_MUSCLE_CONTRACTION	0.224678	0.866483
KEGG_MELANOGENESIS	0.231877	0.866483
KEGG_LINOLEIC_ACID_METABOLISM	0.233477	0.866483
KEGG_ETHER_LIPID_METABOLISM	0.235676	0.866483
KEGG_ALPHA_LINOLENIC_ACID_METABOLISM	0.236176	0.866483
KEGG_TERPENOID_BACKBONE_BIOSYNTHESIS	0.236776	0.866483
KEGG_COMPLEMENT_AND_COAGULATION_CASCADES	0.239776	0.866483
KEGG_ARRHYTHMOGENIC_RIGHT_VENTRICULAR_CARDIOMYOPATHY_ARVC	0.251375	0.866483
KEGG_FATTY_ACID_METABOLISM	0.254175	0.866483
KEGG_GLYCEROLIPID_METABOLISM	0.259374	0.866483
KEGG_FOCAL_ADHESION	0.261374	0.866483
KEGG_FC_GAMMA_R_MEDIATED_PHAGOCYTOSIS	0.264074	0.866483
KEGG_RIBOFLAVIN_METABOLISM	0.265373	0.866483
KEGG_NITROGEN_METABOLISM	0.266673	0.866483
KEGG_SULFUR_METABOLISM	0.266673	0.866483
KEGG_OLFACTORY_TRANSDUCTION	0.273573	0.866483
KEGG_INSULIN_SIGNALING_PATHWAY	0.280872	0.866483
KEGG_PROGESTERONE_MEDIATED_OOCYTE_MATURATION	0.284072	0.866483
KEGG_INOSITOL_PHOSPHATE_METABOLISM	0.284572	0.866483
KEGG_HEDGEHOG_SIGNALING_PATHWAY	0.291271	0.866483
KEGG_GNRH_SIGNALING_PATHWAY	0.29537	0.866483
KEGG_BIOSYNTHESIS_OF_UNSATURATED_FATTY_ACIDS	0.305969	0.866483
KEGG_PHOSPHATIDYLINOSITOL_SIGNALING_SYSTEM	0.313669	0.866483
KEGG_VIRAL_MYOCARDITIS	0.326567	0.866483
KEGG_FRUCTOSE_AND_MANNOSE_METABOLISM	0.328567	0.866483
KEGG_TRYPTOPHAN_METABOLISM	0.335566	0.866483
KEGG_PANTOTHENATE_AND_COA_BIOSYNTHESIS	0.336666	0.866483
KEGG_LONG_TERM_DEPRESSION	0.337566	0.866483
KEGG_O_GLYCAN_BIOSYNTHESIS	0.340166	0.866483
KEGG_GLYCOSAMINOGLYCAN_DEGRADATION	0.343166	0.866483
KEGG_GLYCOSYLPHOSPHATIDYLINOSITOL_GPI_ANCHOR_BIOSYNTHESIS	0.349165	0.866483
KEGG_SNARE_INTERACTIONS_IN_VESICULAR_TRANSPORT	0.349165	0.866483
KEGG_ASCORBATE_AND_ALDARATE_METABOLISM	0.350765	0.866483
KEGG_NON_HOMOLOGOUS_END_JOINING	0.356364	0.866483
KEGG_PHENYLALANINE_METABOLISM	0.358864	0.866483
KEGG_RENAL_CELL_CARCINOMA	0.363364	0.866483
KEGG_GALACTOSE_METABOLISM	0.377262	0.888238
KEGG_WNT_SIGNALING_PATHWAY	0.389261	0.890443
KEGG_THYROID_CANCER	0.390661	0.890443
KEGG_LIMONENE_AND_PINENE_DEGRADATION	0.392561	0.890443
KEGG_ENDOCYTOSIS	0.40136	0.899433
KEGG_HUNTINGTONS_DISEASE	0.425057	0.933923
KEGG_CIRCADIAN_RHYTHM_MAMMAL	0.433757	0.933923
KEGG_PENTOSE_PHOSPHATE_PATHWAY	0.438856	0.933923
KEGG_DNA_REPLICATION	0.439756	0.933923
KEGG_ASTHMA	0.441856	0.933923
KEGG_GLYCOSAMINOGLYCAN_BIOSYNTHESIS_CHONDROITIN_SULFATE	0.449755	0.939937
KEGG_ARACHIDONIC_ACID_METABOLISM	0.459154	0.945271
KEGG_BASAL_CELL_CARCINOMA	0.465953	0.945271
KEGG_GLYCOSPHINGOLIPID_BIOSYNTHESIS_GANGLIO_SERIES	0.467553	0.945271
KEGG_PATHOGENIC_ESCHERICHIA_COLI_INFECTION	0.477552	0.952066
KEGG_PEROXISOME	0.481152	0.952066
KEGG_DRUG_METABOLISM_CYTOCHROME_P450	0.49675	0.952535
KEGG_PPAR_SIGNALING_PATHWAY	0.50095	0.952535
KEGG_FC_EPSILON_RI_SIGNALING_PATHWAY	0.510749	0.952535
KEGG_ALDOSTERONE_REGULATED_SODIUM_REABSORPTION	0.512249	0.952535
KEGG_STEROID_HORMONE_BIOSYNTHESIS	0.514849	0.952535
KEGG_TYROSINE_METABOLISM	0.528647	0.952535
KEGG_MISMATCH_REPAIR	0.531947	0.952535
KEGG_NOTCH_SIGNALING_PATHWAY	0.539046	0.952535
KEGG_GLUTATHIONE_METABOLISM	0.549745	0.952535
KEGG_MTOR_SIGNALING_PATHWAY	0.558944	0.952535
KEGG_SPLICEOSOME	0.561244	0.952535
KEGG_GLYCOSPHINGOLIPID_BIOSYNTHESIS_GLOBO_SERIES	0.569543	0.952535
KEGG_AUTOIMMUNE_THYROID_DISEASE	0.578042	0.952535
KEGG_TIGHT_JUNCTION	0.578142	0.952535
KEGG_PROTEIN_EXPORT	0.578842	0.952535
KEGG_RIG_I_LIKE_RECEPTOR_SIGNALING_PATHWAY	0.582842	0.952535
KEGG_BASE_EXCISION_REPAIR	0.585341	0.952535
KEGG_TYPE_I_DIABETES_MELLITUS	0.59714	0.952535
KEGG_DORSO_VENTRAL_AXIS_FORMATION	0.59824	0.952535
KEGG_HOMOLOGOUS_RECOMBINATION	0.60084	0.952535
KEGG_METABOLISM_OF_XENOBIOTICS_BY_CYTOCHROME_P450	0.60094	0.952535
KEGG_TASTE_TRANSDUCTION	0.60134	0.952535
KEGG_ECM_RECEPTOR_INTERACTION	0.60254	0.952535
KEGG_PANCREATIC_CANCER	0.610639	0.952535
KEGG_ACUTE_MYELOID_LEUKEMIA	0.613139	0.952535
KEGG_MELANOMA	0.614539	0.952535
KEGG_ENDOMETRIAL_CANCER	0.631237	0.958182
KEGG_HISTIDINE_METABOLISM	0.633637	0.958182
KEGG_ALLOGRAFT_REJECTION	0.633637	0.958182
KEGG_PROTEASOME	0.656634	0.98024
KEGG_NUCLEOTIDE_EXCISION_REPAIR	0.663234	0.98024
KEGG_PORPHYRIN_AND_CHLOROPHYLL_METABOLISM	0.664034	0.98024
KEGG_SPHINGOLIPID_METABOLISM	0.677032	0.991559
KEGG_GRAFT_VERSUS_HOST_DISEASE	0.691031	0.996717
KEGG_VEGF_SIGNALING_PATHWAY	0.69503	0.996717
KEGG_MATURITY_ONSET_DIABETES_OF_THE_YOUNG	0.69663	0.996717
KEGG_GLYCINE_SERINE_AND_THREONINE_METABOLISM	0.70333	0.998621
KEGG_NOD_LIKE_RECEPTOR_SIGNALING_PATHWAY	0.713729	0.999545
KEGG_AMINO_SUGAR_AND_NUCLEOTIDE_SUGAR_METABOLISM	0.714729	0.999545
KEGG_ABC_TRANSPORTERS	0.720228	0.999719
KEGG_LEISHMANIA_INFECTION	0.730927	1
KEGG_PROSTATE_CANCER	0.781022	1
KEGG_N_GLYCAN_BIOSYNTHESIS	0.79582	1
KEGG_RENIN_ANGIOTENSIN_SYSTEM	0.79592	1
KEGG_ONE_CARBON_POOL_BY_FOLATE	0.79982	1
KEGG_CITRATE_CYCLE_TCA_CYCLE	0.808319	1
KEGG_INTESTINAL_IMMUNE_NETWORK_FOR_IGA_PRODUCTION	0.812819	1
KEGG_OXIDATIVE_PHOSPHORYLATION	0.813819	1
KEGG_NEUROTROPHIN_SIGNALING_PATHWAY	0.815918	1
KEGG_CHRONIC_MYELOID_LEUKEMIA	0.817618	1
KEGG_STEROID_BIOSYNTHESIS	0.822518	1
KEGG_NON_SMALL_CELL_LUNG_CANCER	0.826517	1
KEGG_ADIPOCYTOKINE_SIGNALING_PATHWAY	0.830117	1
KEGG_NATURAL_KILLER_CELL_MEDIATED_CYTOTOXICITY	0.858614	1
KEGG_PARKINSONS_DISEASE	0.862814	1
KEGG_GLYCOSAMINOGLYCAN_BIOSYNTHESIS_KERATAN_SULFATE	0.868413	1
KEGG_ALZHEIMERS_DISEASE	0.874913	1
KEGG_GLIOMA	0.875012	1
KEGG_HEMATOPOIETIC_CELL_LINEAGE	0.881412	1
KEGG_SELENOAMINO_ACID_METABOLISM	0.886611	1
KEGG_SMALL_CELL_LUNG_CANCER	0.887211	1
KEGG_VIBRIO_CHOLERAE_INFECTION	0.890211	1
KEGG_NICOTINATE_AND_NICOTINAMIDE_METABOLISM	0.908509	1
KEGG_MAPK_SIGNALING_PATHWAY	0.912209	1
KEGG_AMYOTROPHIC_LATERAL_SCLEROSIS_ALS	0.920908	1
KEGG_CYTOSOLIC_DNA_SENSING_PATHWAY	0.922308	1
KEGG_CELL_CYCLE	0.934707	1
KEGG_PRION_DISEASES	0.938206	1
KEGG_ERBB_SIGNALING_PATHWAY	0.943406	1
KEGG_SYSTEMIC_LUPUS_ERYTHEMATOSUS	0.947905	1
KEGG_PRIMARY_IMMUNODEFICIENCY	0.949805	1
KEGG_BLADDER_CANCER	0.952105	1
KEGG_PATHWAYS_IN_CANCER	0.955204	1
KEGG_CALCIUM_SIGNALING_PATHWAY	0.963304	1
KEGG_VASOPRESSIN_REGULATED_WATER_REABSORPTION	0.964004	1
KEGG_CHEMOKINE_SIGNALING_PATHWAY	0.966703	1
KEGG_JAK_STAT_SIGNALING_PATHWAY	0.967803	1
KEGG_T_CELL_RECEPTOR_SIGNALING_PATHWAY	0.971903	1
KEGG_EPITHELIAL_CELL_SIGNALING_IN_HELICOBACTER_PYLORI_INFECTION	0.975802	1
KEGG_COLORECTAL_CANCER	0.977502	1
KEGG_APOPTOSIS	0.983002	1
KEGG_NEUROACTIVE_LIGAND_RECEPTOR_INTERACTION	0.983802	1
KEGG_B_CELL_RECEPTOR_SIGNALING_PATHWAY	0.992701	1
KEGG_P53_SIGNALING_PATHWAY	0.993301	1
KEGG_FOLATE_BIOSYNTHESIS	0.994901	1
KEGG_TOLL_LIKE_RECEPTOR_SIGNALING_PATHWAY	0.9964	1
KEGG_CYTOKINE_CYTOKINE_RECEPTOR_INTERACTION	0.9995	1
KEGG_PRIMARY_BILE_ACID_BIOSYNTHESIS	1	1
KEGG_VALINE_LEUCINE_AND_ISOLEUCINE_BIOSYNTHESIS	1	1
KEGG_GLYCOSAMINOGLYCAN_BIOSYNTHESIS_HEPARAN_SULFATE	1	1
KEGG_GLYCOSPHINGOLIPID_BIOSYNTHESIS_LACTO_AND_NEOLACTO_SERIES	1	1
KEGG_GLYOXYLATE_AND_DICARBOXYLATE_METABOLISM	1	1

### Sheet: KEGG_PC2
Gene_Set	pvalue	qvalue
KEGG_ASTHMA	0.00469953	0.455654
KEGG_OXIDATIVE_PHOSPHORYLATION	0.00489951	0.455654
KEGG_METABOLISM_OF_XENOBIOTICS_BY_CYTOCHROME_P450	0.0109989	0.539346
KEGG_DRUG_METABOLISM_CYTOCHROME_P450	0.0115988	0.539346
KEGG_GLYCEROLIPID_METABOLISM	0.0171983	0.616838
KEGG_AMINO_SUGAR_AND_NUCLEOTIDE_SUGAR_METABOLISM	0.019898	0.616838
KEGG_STEROID_BIOSYNTHESIS	0.0268973	0.7147
KEGG_GLYCOSAMINOGLYCAN_BIOSYNTHESIS_KERATAN_SULFATE	0.0351965	0.730752
KEGG_GLYCOSPHINGOLIPID_BIOSYNTHESIS_GANGLIO_SERIES	0.0386961	0.730752
KEGG_GALACTOSE_METABOLISM	0.0422958	0.730752
KEGG_PARKINSONS_DISEASE	0.0483952	0.730752
KEGG_GLUTATHIONE_METABOLISM	0.0508949	0.730752
KEGG_INTESTINAL_IMMUNE_NETWORK_FOR_IGA_PRODUCTION	0.0519948	0.730752
KEGG_PHOSPHATIDYLINOSITOL_SIGNALING_SYSTEM	0.0560944	0.730752
KEGG_LIMONENE_AND_PINENE_DEGRADATION	0.0647935	0.730752
KEGG_FC_EPSILON_RI_SIGNALING_PATHWAY	0.0675932	0.730752
KEGG_STEROID_HORMONE_BIOSYNTHESIS	0.0678932	0.730752
KEGG_OTHER_GLYCAN_DEGRADATION	0.0727927	0.730752
KEGG_GLYCEROPHOSPHOLIPID_METABOLISM	0.0766923	0.730752
KEGG_LEISHMANIA_INFECTION	0.0831917	0.730752
KEGG_FOLATE_BIOSYNTHESIS	0.0860914	0.730752
KEGG_LINOLEIC_ACID_METABOLISM	0.0879912	0.730752
KEGG_ETHER_LIPID_METABOLISM	0.0917908	0.730752
KEGG_ALPHA_LINOLENIC_ACID_METABOLISM	0.0942906	0.730752
KEGG_SULFUR_METABOLISM	0.107489	0.781811
KEGG_PEROXISOME	0.109689	0.781811
KEGG_HUNTINGTONS_DISEASE	0.113489	0.781811
KEGG_ASCORBATE_AND_ALDARATE_METABOLISM	0.120788	0.7901
KEGG_TRYPTOPHAN_METABOLISM	0.123188	0.7901
KEGG_CARDIAC_MUSCLE_CONTRACTION	0.129087	0.79017
KEGG_GLYCOSAMINOGLYCAN_DEGRADATION	0.136786	0.79017
KEGG_GLYCOSPHINGOLIPID_BIOSYNTHESIS_GLOBO_SERIES	0.141286	0.79017
KEGG_ALZHEIMERS_DISEASE	0.141286	0.79017
KEGG_NEUROACTIVE_LIGAND_RECEPTOR_INTERACTION	0.155084	0.79017
KEGG_AUTOIMMUNE_THYROID_DISEASE	0.155484	0.79017
KEGG_SPHINGOLIPID_METABOLISM	0.155684	0.79017
KEGG_GLYCOLYSIS_GLUCONEOGENESIS	0.157184	0.79017
KEGG_SNARE_INTERACTIONS_IN_VESICULAR_TRANSPORT	0.186181	0.911309
KEGG_HISTIDINE_METABOLISM	0.20038	0.955658
KEGG_FATTY_ACID_METABOLISM	0.220378	1
KEGG_TYPE_II_DIABETES_MELLITUS	0.230677	1
KEGG_INSULIN_SIGNALING_PATHWAY	0.237976	1
KEGG_SPLICEOSOME	0.249675	1
KEGG_ANTIGEN_PROCESSING_AND_PRESENTATION	0.253375	1
KEGG_O_GLYCAN_BIOSYNTHESIS	0.265673	1
KEGG_ALLOGRAFT_REJECTION	0.266973	1
KEGG_PENTOSE_PHOSPHATE_PATHWAY	0.275472	1
KEGG_NON_SMALL_CELL_LUNG_CANCER	0.275472	1
KEGG_N_GLYCAN_BIOSYNTHESIS	0.275872	1
KEGG_PPAR_SIGNALING_PATHWAY	0.278972	1
KEGG_MTOR_SIGNALING_PATHWAY	0.288871	1
KEGG_MATURITY_ONSET_DIABETES_OF_THE_YOUNG	0.292471	1
KEGG_HOMOLOGOUS_RECOMBINATION	0.29697	1
KEGG_LYSOSOME	0.306369	1
KEGG_GLYCINE_SERINE_AND_THREONINE_METABOLISM	0.308869	1
KEGG_RETINOL_METABOLISM	0.313669	1
KEGG_ADIPOCYTOKINE_SIGNALING_PATHWAY	0.329267	1
KEGG_HEMATOPOIETIC_CELL_LINEAGE	0.347365	1
KEGG_FC_GAMMA_R_MEDIATED_PHAGOCYTOSIS	0.351265	1
KEGG_RIBOSOME	0.355264	1
KEGG_PANCREATIC_CANCER	0.355964	1
KEGG_RIBOFLAVIN_METABOLISM	0.358664	1
KEGG_FRUCTOSE_AND_MANNOSE_METABOLISM	0.360264	1
KEGG_CITRATE_CYCLE_TCA_CYCLE	0.372063	1
KEGG_ACUTE_MYELOID_LEUKEMIA	0.374963	1
KEGG_TASTE_TRANSDUCTION	0.384562	1
KEGG_PROGESTERONE_MEDIATED_OOCYTE_MATURATION	0.40306	1
KEGG_ONE_CARBON_POOL_BY_FOLATE	0.408259	1
KEGG_VIRAL_MYOCARDITIS	0.408859	1
KEGG_PYRUVATE_METABOLISM	0.409259	1
KEGG_BETA_ALANINE_METABOLISM	0.416358	1
KEGG_CALCIUM_SIGNALING_PATHWAY	0.424058	1
KEGG_AMYOTROPHIC_LATERAL_SCLEROSIS_ALS	0.426657	1
KEGG_BIOSYNTHESIS_OF_UNSATURATED_FATTY_ACIDS	0.432857	1
KEGG_NATURAL_KILLER_CELL_MEDIATED_CYTOTOXICITY	0.440156	1
KEGG_JAK_STAT_SIGNALING_PATHWAY	0.445155	1
KEGG_NOD_LIKE_RECEPTOR_SIGNALING_PATHWAY	0.446155	1
KEGG_BUTANOATE_METABOLISM	0.449355	1
KEGG_COMPLEMENT_AND_COAGULATION_CASCADES	0.467353	1
KEGG_STARCH_AND_SUCROSE_METABOLISM	0.472853	1
KEGG_PRIMARY_IMMUNODEFICIENCY	0.472853	1
KEGG_TAURINE_AND_HYPOTAURINE_METABOLISM	0.476352	1
KEGG_VALINE_LEUCINE_AND_ISOLEUCINE_DEGRADATION	0.483052	1
KEGG_GRAFT_VERSUS_HOST_DISEASE	0.494451	1
KEGG_VIBRIO_CHOLERAE_INFECTION	0.50055	1
KEGG_PATHOGENIC_ESCHERICHIA_COLI_INFECTION	0.525347	1
KEGG_OLFACTORY_TRANSDUCTION	0.536246	1
KEGG_DNA_REPLICATION	0.543946	1
KEGG_GNRH_SIGNALING_PATHWAY	0.556344	1
KEGG_PHENYLALANINE_METABOLISM	0.568343	1
KEGG_BLADDER_CANCER	0.568343	1
KEGG_LYSINE_DEGRADATION	0.572443	1
KEGG_NITROGEN_METABOLISM	0.576942	1
KEGG_TYROSINE_METABOLISM	0.582642	1
KEGG_TYPE_I_DIABETES_MELLITUS	0.594741	1
KEGG_PROTEASOME	0.60304	1
KEGG_VEGF_SIGNALING_PATHWAY	0.614139	1
KEGG_P53_SIGNALING_PATHWAY	0.616838	1
KEGG_WNT_SIGNALING_PATHWAY	0.618838	1
KEGG_GLIOMA	0.627637	1
KEGG_RNA_DEGRADATION	0.628937	1
KEGG_CELL_ADHESION_MOLECULES_CAMS	0.629537	1
KEGG_RENIN_ANGIOTENSIN_SYSTEM	0.636536	1
KEGG_GLYCOSAMINOGLYCAN_BIOSYNTHESIS_CHONDROITIN_SULFATE	0.640036	1
KEGG_PENTOSE_AND_GLUCURONATE_INTERCONVERSIONS	0.641236	1
KEGG_APOPTOSIS	0.643736	1
KEGG_VASOPRESSIN_REGULATED_WATER_REABSORPTION	0.646735	1
KEGG_ALDOSTERONE_REGULATED_SODIUM_REABSORPTION	0.654635	1
KEGG_LEUKOCYTE_TRANSENDOTHELIAL_MIGRATION	0.656234	1
KEGG_PROPANOATE_METABOLISM	0.673233	1
KEGG_DRUG_METABOLISM_OTHER_ENZYMES	0.678332	1
KEGG_LONG_TERM_DEPRESSION	0.680832	1
KEGG_MISMATCH_REPAIR	0.682332	1
KEGG_TOLL_LIKE_RECEPTOR_SIGNALING_PATHWAY	0.685831	1
KEGG_ENDOMETRIAL_CANCER	0.692331	1
KEGG_TIGHT_JUNCTION	0.69663	1
KEGG_THYROID_CANCER	0.69833	1
KEGG_OOCYTE_MEIOSIS	0.70473	1
KEGG_T_CELL_RECEPTOR_SIGNALING_PATHWAY	0.708029	1
KEGG_CYTOSOLIC_DNA_SENSING_PATHWAY	0.709929	1
KEGG_DORSO_VENTRAL_AXIS_FORMATION	0.710029	1
KEGG_PROSTATE_CANCER	0.711929	1
KEGG_ARACHIDONIC_ACID_METABOLISM	0.728127	1
KEGG_ALANINE_ASPARTATE_AND_GLUTAMATE_METABOLISM	0.744926	1
KEGG_LONG_TERM_POTENTIATION	0.745525	1
KEGG_COLORECTAL_CANCER	0.748225	1
KEGG_CIRCADIAN_RHYTHM_MAMMAL	0.752125	1
KEGG_RIG_I_LIKE_RECEPTOR_SIGNALING_PATHWAY	0.760524	1
KEGG_INOSITOL_PHOSPHATE_METABOLISM	0.764724	1
KEGG_PANTOTHENATE_AND_COA_BIOSYNTHESIS	0.765823	1
KEGG_BASE_EXCISION_REPAIR	0.767723	1
KEGG_VASCULAR_SMOOTH_MUSCLE_CONTRACTION	0.779022	1
KEGG_NON_HOMOLOGOUS_END_JOINING	0.781522	1
KEGG_SELENOAMINO_ACID_METABOLISM	0.788421	1
KEGG_BASAL_TRANSCRIPTION_FACTORS	0.789621	1
KEGG_CHRONIC_MYELOID_LEUKEMIA	0.793121	1
KEGG_PYRIMIDINE_METABOLISM	0.793521	1
KEGG_NUCLEOTIDE_EXCISION_REPAIR	0.79742	1
KEGG_MELANOMA	0.79742	1
KEGG_NICOTINATE_AND_NICOTINAMIDE_METABOLISM	0.806519	1
KEGG_MELANOGENESIS	0.813619	1
KEGG_NEUROTROPHIN_SIGNALING_PATHWAY	0.815618	1
KEGG_RNA_POLYMERASE	0.816518	1
KEGG_ADHERENS_JUNCTION	0.816818	1
KEGG_RENAL_CELL_CARCINOMA	0.819418	1
KEGG_BASAL_CELL_CARCINOMA	0.822018	1
KEGG_CYTOKINE_CYTOKINE_RECEPTOR_INTERACTION	0.828017	1
KEGG_SYSTEMIC_LUPUS_ERYTHEMATOSUS	0.838716	1
KEGG_PRION_DISEASES	0.840716	1
KEGG_CELL_CYCLE	0.856014	1
KEGG_PURINE_METABOLISM	0.863614	1
KEGG_EPITHELIAL_CELL_SIGNALING_IN_HELICOBACTER_PYLORI_INFECTION	0.864214	1
KEGG_CYSTEINE_AND_METHIONINE_METABOLISM	0.871113	1
KEGG_PROTEIN_EXPORT	0.872313	1
KEGG_UBIQUITIN_MEDIATED_PROTEOLYSIS	0.883412	1
KEGG_PORPHYRIN_AND_CHLOROPHYLL_METABOLISM	0.90301	1
KEGG_ARGININE_AND_PROLINE_METABOLISM	0.909109	1
KEGG_MAPK_SIGNALING_PATHWAY	0.912609	1
KEGG_AMINOACYL_TRNA_BIOSYNTHESIS	0.922008	1
KEGG_ERBB_SIGNALING_PATHWAY	0.928107	1
KEGG_GAP_JUNCTION	0.928107	1
KEGG_AXON_GUIDANCE	0.936506	1
KEGG_GLYCOSYLPHOSPHATIDYLINOSITOL_GPI_ANCHOR_BIOSYNTHESIS	0.936906	1
KEGG_SMALL_CELL_LUNG_CANCER	0.948605	1
KEGG_ENDOCYTOSIS	0.957904	1
KEGG_TERPENOID_BACKBONE_BIOSYNTHESIS	0.959404	1
KEGG_HYPERTROPHIC_CARDIOMYOPATHY_HCM	0.962704	1
KEGG_ABC_TRANSPORTERS	0.964604	1
KEGG_HEDGEHOG_SIGNALING_PATHWAY	0.964604	1
KEGG_NOTCH_SIGNALING_PATHWAY	0.968903	1
KEGG_B_CELL_RECEPTOR_SIGNALING_PATHWAY	0.971403	1
KEGG_REGULATION_OF_AUTOPHAGY	0.974703	1
KEGG_DILATED_CARDIOMYOPATHY	0.987701	1
KEGG_TGF_BETA_SIGNALING_PATHWAY	0.993901	1
KEGG_PROXIMAL_TUBULE_BICARBONATE_RECLAMATION	0.9954	1
KEGG_ARRHYTHMOGENIC_RIGHT_VENTRICULAR_CARDIOMYOPATHY_ARVC	0.9966	1
KEGG_ECM_RECEPTOR_INTERACTION	0.9967	1
KEGG_PATHWAYS_IN_CANCER	0.9972	1
KEGG_CHEMOKINE_SIGNALING_PATHWAY	0.9975	1
KEGG_REGULATION_OF_ACTIN_CYTOSKELETON	0.9977	1
KEGG_FOCAL_ADHESION	0.9996	1
KEGG_PRIMARY_BILE_ACID_BIOSYNTHESIS	1	1
KEGG_VALINE_LEUCINE_AND_ISOLEUCINE_BIOSYNTHESIS	1	1
KEGG_GLYCOSAMINOGLYCAN_BIOSYNTHESIS_HEPARAN_SULFATE	1	1
KEGG_GLYCOSPHINGOLIPID_BIOSYNTHESIS_LACTO_AND_NEOLACTO_SERIES	1	1
KEGG_GLYOXYLATE_AND_DICARBOXYLATE_METABOLISM	1	1

### Sheet: BTM_PC1
Gene_Set	pvalue	qvalue
TBA (M174)	0.00019998	0.0518948
TBA (M203)	0.00029997	0.0518948
TBA (M185)	0.00069993	0.0807253
enriched for ubiquitination (M138)	0.00159984	0.138386
TBA (M72.0)	0.00229977	0.159144
chaperonin mediated protein folding (II) (M204.1)	0.00549945	0.292149
TBA (M194)	0.00669933	0.292149
TBA (M137)	0.00749925	0.292149
TBA (M205)	0.00759924	0.292149
cell cycle, mitotic phase (M230)	0.0168983	0.584682
translation initiation factor 3 complex (M245)	0.0234977	0.739108
enriched for TF motif PAX3 (M179)	0.0373963	1
enriched in neutrophils (II) (M163)	0.0484952	1
translation initiation (M227)	0.050095	1
mitosis (TF motif CCAATNNSNNNGCG) (M169)	0.0514949	1
chaperonin mediated protein folding (I) (M204.0)	0.0535946	1
enriched for TF motif TNCATNTCCYR (M232)	0.0576942	1
TBA (M32.6)	0.0620938	1
TBA (M211)	0.0721928	1
transmembrane transport (II) (M191)	0.0750925	1
mitotic cell cycle in stimulated CD4 T cells (M4.9)	0.0788921	1
glycerophospholipid metabolism (M114.1)	0.079592	1
enriched in DNA interacting proteins (M182)	0.0809919	1
nucleotide metabolism (M181)	0.0824918	1
extracellular region cluster (GO) (M189)	0.0943906	1
MAPK, RAS signaling (M100)	0.0985901	1
enriched in naive and memory B cells (M83)	0.106489	1
TBA (M104)	0.111089	1
platelet activation (II) (M32.1)	0.116588	1
TBA (M242)	0.122188	1
TBA (M55)	0.125187	1
enriched in monocytes (I) (M4.15)	0.142986	1
cell junction (GO) (M4.13)	0.147185	1
integrins and cell adhesion (M84)	0.147785	1
inflammatory response (M33)	0.147885	1
leukocyte migration (M88.0)	0.147985	1
formyl peptide receptor mediated neutrophil response (M11.2)	0.150885	1
TBA (M193)	0.155184	1
enriched for unknown TF motif CTCNANGTGNY (M62.1)	0.156884	1
Monocyte surface signature (S4)	0.159284	1
TBA (M131)	0.163884	1
TBA (M72.1)	0.169483	1
lysosomal/endosomal proteins (M139)	0.172783	1
Membrane, ER proteins (M134)	0.176182	1
TBA (M248)	0.176382	1
Resting dendritic cell surface signature (S10)	0.193081	1
blood coagulation (M11.1)	0.20108	1
extracellular matrix, collagen (M210)	0.20418	1
TBA (M72.2)	0.207179	1
platelet activation and degranulation (M85)	0.210879	1
TBA (M180)	0.210979	1
cytoskeletal remodeling (enriched for SRF targets) (M34)	0.212879	1
TBA (M102)	0.213979	1
TBA (M214)	0.218778	1
E2F1 targets (Q3) (M10.0)	0.221278	1
cytoskeleton/actin (SRF transcription targets) (M145.1)	0.223878	1
enriched in B cells (IV) (M47.3)	0.230377	1
nuclear pore, transport; mRNA splicing, processing (M143)	0.233177	1
innate antiviral response (M150)	0.234677	1
intracellular transport (M147)	0.250875	1
TBA (M120)	0.253675	1
antigen presentation (lipids and proteins) (M28)	0.261474	1
phosphatidylinositol signaling system (M101)	0.265573	1
cytoskeleton/actin (SRF transcription targets) (M145.0)	0.271673	1
cytoskeletal remodeling (M32.8)	0.279572	1
TBA (M218)	0.283872	1
DC surface signature (S5)	0.285071	1
purine nucleotide biosynthesis (M212)	0.285571	1
TBA (M114.0)	0.288971	1
platelet activation - actin binding (M196)	0.30367	1
enriched in monocytes (surface) (M118.1)	0.305569	1
Wnt signaling pathway (M206)	0.315568	1
enriched in monocytes (II) (M11.0)	0.325767	1
cell cycle and transcription (M4.0)	0.326967	1
enriched in extracellular matrix & associated proteins (M202)	0.330067	1
mitotic cell cycle - DNA replication (M4.4)	0.347765	1
small GTPase mediated signal transduction (M215)	0.350765	1
TBA (M229)	0.353065	1
TBA (M241)	0.354965	1
enriched in monocytes (IV) (M118.0)	0.356864	1
TBA (source: B cells) (M217)	0.359864	1
nuclear pore complex (M106.0)	0.361564	1
complement activation (II) (M112.1)	0.361664	1
mitochondrial cluster (M235)	0.364864	1
MHC-TLR7-TLR8 cluster (M146)	0.366063	1
transmembrane transport (I) (M87)	0.369763	1
T cell signaling and costimulation (M44)	0.375562	1
TBA (M148)	0.377762	1
inositol phosphate metabolism (M129)	0.378962	1
erythrocyte differentiation (M173)	0.387161	1
extracellular matrix (II) (M2.1)	0.388961	1
KLF12 targets network (M32.3)	0.394061	1
enriched in antigen presentation (III) (M95.1)	0.39826	1
TBA (M136)	0.39956	1
Activated (LPS) dendritic cell surface signature (S11)	0.409159	1
enriched for cell migration (M122)	0.410159	1
enriched for SMAD2/3 signaling (M97)	0.411859	1
axon guidance (M110)	0.421358	1
integrin mediated leukocyte migration (M39)	0.422758	1
golgi membrane (II) (M237)	0.423958	1
TBA (M186)	0.434957	1
amino acid metabolishm and transport (M154.0)	0.437856	1
enriched in B cells (II) (M47.1)	0.438056	1
mismatch repair (I) (M22.0)	0.440156	1
TBA (M66)	0.441056	1
enriched in plasma membrane proteins (II) (M135.1)	0.441356	1
enriched in plasma membrane proteins (I) (M135.0)	0.441956	1
platelet activation & blood coagulation (M199)	0.443256	1
leukocyte activation and migration (M45)	0.444856	1
lysosome (M209)	0.452055	1
CD1 and other DC receptors (M50)	0.456754	1
Hox cluster I (M17.0)	0.461354	1
TBA (M79)	0.465953	1
TBA (M161)	0.468253	1
T cell activation (III) (M7.4)	0.471553	1
Hox cluster III (M17.2)	0.471653	1
integrin cell surface interactions (II) (M1.1)	0.481852	1
enriched in antigen presentation (I) (M71)	0.484352	1
enriched in cell cycle (M167)	0.484952	1
TBA (M198)	0.486151	1
enriched in nuclear pore complex interacting proteins (M247)	0.487851	1
TBA (M48)	0.490851	1
TBA (M32.7)	0.50335	1
enriched for promoter motif NATCACGTGAY (putative SREBF1 targets) (M178)	0.50365	1
olfactory receptors (M228)	0.50415	1
B cell development/activation (M58)	0.506849	1
TBA (M184.1)	0.513349	1
respiratory electron transport chain (mitochondrion) (M238)	0.516348	1
TBA (M201)	0.528147	1
cell division - E2F transcription network (M4.8)	0.528547	1
regulation of transcription, transcription factors (M213)	0.532747	1
TBA (M121)	0.535046	1
mismatch repair (II) (M22.1)	0.539446	1
extracellular matrix, complement (M140)	0.539646	1
TBA (M197)	0.547745	1
TBA (M70.0)	0.556444	1
mitotic cell cycle (M4.7)	0.558844	1
TBA (M243)	0.564444	1
cell movement, Adhesion & Platelet activation (M30)	0.568343	1
respiratory electron transport chain (mitochondrion) (M231)	0.569043	1
Plasma cell surface signature (S3)	0.576142	1
T cell surface, activation (M36)	0.583042	1
platelet activation (I) (M32.0)	0.585141	1
plasma cells, immunoglobulins (M156.1)	0.587541	1
lymphocyte generic cluster (M60)	0.587941	1
G protein mediated calcium signaling (M159)	0.589441	1
antiviral IFN signature (M75)	0.590241	1
CD28 costimulation (M12)	0.594741	1
spliceosome (M250)	0.594941	1
enriched in antigen presentation (II) (M95.0)	0.60354	1
collagen, TGFB family et al (M77)	0.605639	1
G protein coupled receptors cluster (M155)	0.608839	1
cell cycle, ATP binding (M144)	0.613539	1
TBA (M188)	0.619138	1
TLR8-BAFF network (M25)	0.625237	1
enriched in activated dendritic cells (I) (M119)	0.630337	1
enriched in dendritic cells (M168)	0.642836	1
myeloid cell cytokines, metallopeptidases and laminins (M78)	0.643036	1
enriched in NK cells (KIR cluster) (M61.1)	0.648135	1
TBA (M80)	0.654135	1
TBA (M70.1)	0.654535	1
Naive B cell surface signature (S8)	0.654735	1
antigen processing and presentation (M200)	0.676032	1
type I interferon response (M127)	0.678532	1
TBA (M192)	0.682532	1
cell adhesion (M51)	0.686031	1
lipid metabolism, endoplasmic reticulum (M92)	0.69513	1
enriched in membrane proteins (M124)	0.70273	1
DNA repair (M76)	0.70443	1
TLR and inflammatory signaling (M16)	0.714429	1
transcriptional targets of glucocorticoid receptor (M74)	0.715228	1
proteasome (M226)	0.718528	1
TBA (M41.3)	0.719428	1
complement activation (I) (M112.0)	0.719828	1
cell cycle (III) (M103)	0.725127	1
double positive thymocytes (M126)	0.725627	1
regulation of localization (GO) (M63)	0.726727	1
CD4 T cell surface signature Th2-stimulated (S7)	0.735726	1
platelet activation (III) (M42)	0.735826	1
cytokines - recepters cluster (M115)	0.739726	1
enriched in B cells (V) (M47.4)	0.739826	1
cell adhesion (lymphocyte homing) (M21)	0.744126	1
TBA (M184.0)	0.745725	1
complement and other receptors in DCs (M40)	0.747125	1
T cell differentiation via ITK and PKC (M18)	0.747225	1
TBA (M128)	0.750225	1
enriched in B cells (I) (M47.0)	0.758924	1
cell cycle (II) (M4.10)	0.761024	1
CORO1A-DEF6 network (I) (M32.2)	0.783322	1
enriched in B cells (III) (M47.2)	0.784522	1
transcription regulation in cell development (M49)	0.784622	1
endoplasmic reticulum (M37.2)	0.791321	1
IL2, IL7, TCR network (M65)	0.793821	1
enriched in monocytes (III) (M73)	0.794421	1
myeloid, dendritic cell activation via NFkB (II) (M43.1)	0.79782	1
B cell surface signature (S2)	0.80042	1
B cell development (M9)	0.80312	1
heme biosynthesis (I) (M171)	0.806619	1
TBA (M125)	0.808719	1
integrin cell surface interactions (I) (M1.0)	0.809219	1
enriched in B cells (VI) (M69)	0.815318	1
C-MYC transcriptional network (M4.12)	0.817918	1
TBA (M236)	0.819918	1
T cell activation (IV) (M52)	0.832117	1
recruitment of neutrophils (M132)	0.835016	1
TBA (M153)	0.835616	1
mitotic cell division (M6)	0.836316	1
regulation of signal transduction (M3)	0.840116	1
CORO1A-DEF6 network (II) (M32.4)	0.842316	1
PLK1 signaling events (M4.2)	0.842816	1
signal transduction, plasma membrane (M82)	0.844016	1
enriched in activated dendritic cells (II) (M165)	0.845915	1
myeloid cell enriched receptors and transporters (M4.3)	0.846715	1
suppression of MAPK signaling (M56)	0.850615	1
enriched in T cells (II) (M223)	0.855514	1
respiratory electron transport chain (mitochondrion) (M219)	0.855714	1
T cell differentiation (Th2) (M19)	0.857714	1
activated dendritic cells (M67)	0.860714	1
enriched for TF motif TTCNRGNNNNTTC (M172)	0.862814	1
enriched in myeloid cells and monocytes (M81)	0.865313	1
CCR1, 7 and cell signaling (M59)	0.868713	1
targets of FOSL1/2 (M0)	0.871413	1
myeloid, dendritic cell activation via NFkB (I) (M43.0)	0.871813	1
cell adhesion (GO) (M117)	0.872513	1
golgi membrane (I) (M113)	0.878312	1
nuclear pore complex (mitosis) (M106.1)	0.879712	1
TBA (M93)	0.884112	1
cell division (stimulated CD4+ T cells) (M46)	0.889611	1
T cell differentiation (M14)	0.89911	1
regulation of antigen presentation and immune response (M5.0)	0.90241	1
Memory B cell surface signature (S9)	0.913309	1
chemokine cluster (II) (M27.1)	0.915008	1
transcription elongation, RNA polymerase II (M234)	0.922108	1
TBA (M190)	0.925707	1
enriched in NK cells (receptor activation) (M61.2)	0.933307	1
innate activation by cytosolic DNA sensing (M13)	0.935106	1
viral sensing & immunity; IRF2 targets network (II) (M111.1)	0.935306	1
enriched in NK cells (II) (M61.0)	0.940106	1
BCR signaling (M54)	0.942306	1
E2F1 targets (Q4) (M10.1)	0.944606	1
proinflammatory dendritic cell, myeloid cell response (M86.1)	0.946605	1
respiratory electron transport chain (mitochondrion) (M216)	0.949505	1
signaling in T cells (II) (M35.1)	0.949605	1
RA, WNT, CSF receptors network (monocyte) (M23)	0.951405	1
chemokine cluster (I) (M27.0)	0.954005	1
cell cycle (I) (M4.1)	0.958304	1
viral sensing & immunity; IRF2 targets network (I) (M111.0)	0.959804	1
TBA (M105)	0.960604	1
NK cell surface signature (S1)	0.961804	1
inflammasome receptors and signaling (M53)	0.967103	1
TBA (M249)	0.967403	1
immune activation - generic cluster (M37.0)	0.968403	1
T cell surface signature (S0)	0.970603	1
plasma cells & B cells, immunoglobulins (M156.0)	0.973703	1
mitotic cell cycle in stimulated CD4 T cells (M4.5)	0.974603	1
enriched in G-protein coupled receptors (M130)	0.974803	1
T cell activation and signaling (M5.1)	0.977902	1
enriched in NK cells (III) (M157)	0.979702	1
immuregulation - monocytes, T and B cells (M57)	0.981502	1
cell activation (IL15, IL23, TNF) (M24)	0.982702	1
T cell activation (II) (M7.3)	0.983102	1
enriched in B cell differentiation (M123)	0.983902	1
T & B cell development, activation (M62.0)	0.984102	1
chemokines and receptors (M38)	0.985501	1
enriched in activated dendritic cells/monocytes (M64)	0.986401	1
TBA (source: naive B cells) (M152.1)	0.988701	1
RIG-1 like receptor signaling (M68)	0.991101	1
proinflammatory cytokines and chemokines (M29)	0.992301	1
leukocyte differentiation (M160)	0.993201	1
TBA (M177.1)	0.994001	1
adhesion and migration, chemotaxis (M91)	0.9956	1
enriched in neutrophils (I) (M37.1)	0.9979	1
receptors, cell migration (M109)	0.998	1
growth factor induced, enriched in nuclear receptor subfamily 4 (M94)	0.9981	1
putative targets of PAX3 (M89.1)	0.9998	1
TBA (M151)	0.9998	1
enriched in NK cells (I) (M7.2)	0.9999	1
AP-1 transcription factor network (M20)	0.9999	1
chemokines and inflammatory molecules in myeloid cells (M86.0)	0.9999	1
extracellular matrix (I) (M2.0)	1	1
extracellular matrix (III) (M2.2)	1	1
cell division in stimulated CD4 T cells (M4.6)	1	1
mitotic cell cycle in stimulated CD4 T cells (M4.11)	1	1
Rho GTPase cycle (M4.14)	1	1
enriched in T cells (I) (M7.0)	1	1
T cell activation (I) (M7.1)	1	1
E2F transcription factor network (M8)	1	1
Ran mediated mitosis (M15)	1	1
Hox cluster II (M17.1)	1	1
Hox cluster IV (M17.3)	1	1
TBA (M26.0)	1	1
TBA (M26.1)	1	1
TBA (M26.2)	1	1
cell cycle and growth arrest (M31)	1	1
TBA (M32.5)	1	1
signaling in T cells (I) (M35.0)	1	1
cell division (M37.3)	1	1
TBA (M41.0)	1	1
TBA (M41.1)	1	1
TBA (M41.2)	1	1
ATF targets network (M41.4)	1	1
enriched in hepatocyte nuclear factors (I) (M88.1)	1	1
enriched in hepatocyte nuclear factors (II) (M88.2)	1	1
putative targets of PAX3 (M89.0)	1	1
TBA (M90)	1	1
Hox cluster V (M96)	1	1
TBA (M98.0)	1	1
TBA (M98.1)	1	1
TBA (M99)	1	1
Hox cluster VI (M107)	1	1
TBA (M108)	1	1
TBA (M116)	1	1
cell adhesion, membrane (M133.0)	1	1
cell cell adhesion (M133.1)	1	1
TBA (M141)	1	1
transmembrane and ion transporters (I) (M142)	1	1
TBA (M149)	1	1
TBA (source: B cells) (M152.0)	1	1
TBA (source: memory B cells) (M152.2)	1	1
transmembrane transport (SLC cluster) (M154.1)	1	1
interferon alpha response (I) (M158.0)	1	1
interferon alpha response (II) (M158.1)	1	1
plasma membrane, cell junction (M162.0)	1	1
cell junction (M162.1)	1	1
xenobiotic metabolism (M164)	1	1
TBA (M166)	1	1
TBA (M170)	1	1
cell development (M175)	1	1
TBA (M176)	1	1
TBA (M177.0)	1	1
TBA (M183)	1	1
metabolism in mitochondria, peroxisome (M187)	1	1
muscle contraction, SRF targets (M195)	1	1
TBA (M207)	1	1
TBA (M208)	1	1
TBA (M220)	1	1
TBA (M221)	1	1
heme biosynthesis (II) (M222)	1	1
transmembrane and ion transporters (II) (M224)	1	1
metabolism of steroids (M225)	1	1
TBA (M233)	1	1
enriched in calcium signaling proteins (M239)	1	1
chromosome Y linked (M240)	1	1
TBA (M244)	1	1
TBA (M246)	1	1
CD4 T cell surface signature Th1-stimulated (S6)	1	1

### Sheet: BTM_PC2
Gene_Set	pvalue	qvalue
cell cycle and transcription (M4.0)	9.999e-05	0.0172983
enriched in monocytes (II) (M11.0)	9.999e-05	0.0172983
TLR and inflammatory signaling (M16)	0.00019998	0.0230644
TBA (M66)	0.00029997	0.0259474
TBA (source: naive B cells) (M152.1)	0.00039996	0.0276772
Monocyte surface signature (S4)	0.00069993	0.0403626
enriched in nuclear pore complex interacting proteins (M247)	0.00209979	0.0922574
T cell surface, activation (M36)	0.00219978	0.0922574
olfactory receptors (M228)	0.00239976	0.0922574
immune activation - generic cluster (M37.0)	0.00319968	0.10379
T cell differentiation (M14)	0.00349965	0.10379
formyl peptide receptor mediated neutrophil response (M11.2)	0.00389961	0.10379
T cell activation (I) (M7.1)	0.0039996	0.10379
TBA (M151)	0.00419958	0.10379
myeloid cell cytokines, metallopeptidases and laminins (M78)	0.00839916	0.193741
respiratory electron transport chain (mitochondrion) (M219)	0.010499	0.21572
myeloid cell enriched receptors and transporters (M4.3)	0.0105989	0.21572
complement and other receptors in DCs (M40)	0.0126987	0.244098
extracellular matrix (II) (M2.1)	0.0154985	0.282235
enriched in activated dendritic cells (II) (M165)	0.0164984	0.285421
T cell activation (III) (M7.4)	0.019898	0.323949
enriched in antigen presentation (I) (M71)	0.0205979	0.323949
enriched in T cells (II) (M223)	0.0344966	0.518948
endoplasmic reticulum (M37.2)	0.0366963	0.529039
enriched in monocytes (IV) (M118.0)	0.0389961	0.539706
respiratory electron transport chain (mitochondrion) (M216)	0.0426957	0.568182
receptors, cell migration (M109)	0.0446955	0.572765
integrin mediated leukocyte migration (M39)	0.0478952	0.574303
TBA (M249)	0.0484952	0.574303
transmembrane transport (I) (M87)	0.049795	0.574303
inflammatory response (M33)	0.0519948	0.580329
golgi membrane (I) (M113)	0.0536946	0.580573
TLR8-BAFF network (M25)	0.0565943	0.593383
recruitment of neutrophils (M132)	0.0633937	0.640901
lipid metabolism, endoplasmic reticulum (M92)	0.0653935	0.640901
transcription regulation in cell development (M49)	0.069793	0.640901
viral sensing & immunity; IRF2 targets network (I) (M111.0)	0.070193	0.640901
G protein coupled receptors cluster (M155)	0.0730927	0.640901
Activated (LPS) dendritic cell surface signature (S11)	0.0733927	0.640901
antigen presentation (lipids and proteins) (M28)	0.0740926	0.640901
cell junction (GO) (M4.13)	0.0792921	0.669148
TBA (M243)	0.0846915	0.697697
T cell surface signature (S0)	0.089891	0.708125
complement activation (I) (M112.0)	0.0920908	0.708125
cell cycle (II) (M4.10)	0.0937906	0.708125
TBA (M70.1)	0.0953905	0.708125
TBA (M48)	0.0961904	0.708125
enriched in neutrophils (II) (M163)	0.105189	0.758241
enriched in monocytes (I) (M4.15)	0.108489	0.766066
enriched in neutrophils (I) (M37.1)	0.119888	0.816071
antigen processing and presentation (M200)	0.120288	0.816071
MHC-TLR7-TLR8 cluster (M146)	0.125287	0.833644
respiratory electron transport chain (mitochondrion) (M231)	0.134287	0.876663
B cell development (M9)	0.142786	0.898357
TBA (M105)	0.145785	0.898357
transcription elongation, RNA polymerase II (M234)	0.148185	0.898357
enriched in T cells (I) (M7.0)	0.149585	0.898357
respiratory electron transport chain (mitochondrion) (M238)	0.151785	0.898357
TBA (M79)	0.155184	0.898357
extracellular matrix, complement (M140)	0.155784	0.898357
regulation of antigen presentation and immune response (M5.0)	0.162584	0.907619
TBA (M153)	0.166983	0.907619
leukocyte activation and migration (M45)	0.167183	0.907619
enriched in monocytes (surface) (M118.1)	0.167883	0.907619
blood coagulation (M11.1)	0.171483	0.912816
innate antiviral response (M150)	0.186681	0.978663
antiviral IFN signature (M75)	0.193581	0.986001
extracellular matrix, collagen (M210)	0.193781	0.986001
TBA (M188)	0.19858	0.995779
cell division - E2F transcription network (M4.8)	0.210479	1
regulation of signal transduction (M3)	0.214279	1
TBA (M120)	0.221678	1
cytoskeletal remodeling (M32.8)	0.222578	1
viral sensing & immunity; IRF2 targets network (II) (M111.1)	0.223578	1
enriched in NK cells (I) (M7.2)	0.225077	1
cytokines - recepters cluster (M115)	0.228877	1
mitotic cell cycle - DNA replication (M4.4)	0.243976	1
CD1 and other DC receptors (M50)	0.244476	1
TBA (M198)	0.247575	1
enriched in NK cells (receptor activation) (M61.2)	0.247875	1
T & B cell development, activation (M62.0)	0.258374	1
spliceosome (M250)	0.262874	1
enriched in activated dendritic cells/monocytes (M64)	0.275172	1
T cell differentiation via ITK and PKC (M18)	0.276872	1
cell adhesion (GO) (M117)	0.278172	1
enriched in B cell differentiation (M123)	0.278972	1
IL2, IL7, TCR network (M65)	0.282572	1
C-MYC transcriptional network (M4.12)	0.29607	1
activated dendritic cells (M67)	0.29707	1
lysosomal/endosomal proteins (M139)	0.306369	1
CD4 T cell surface signature Th2-stimulated (S7)	0.310769	1
enriched in NK cells (II) (M61.0)	0.310869	1
cell division (stimulated CD4+ T cells) (M46)	0.313169	1
proteasome (M226)	0.314369	1
E2F1 targets (Q3) (M10.0)	0.319068	1
signal transduction, plasma membrane (M82)	0.323868	1
nuclear pore complex (mitosis) (M106.1)	0.326167	1
integrins and cell adhesion (M84)	0.334967	1
E2F1 targets (Q4) (M10.1)	0.347865	1
TBA (M93)	0.370363	1
MAPK, RAS signaling (M100)	0.375462	1
lysosome (M209)	0.376662	1
T cell activation and signaling (M5.1)	0.383262	1
TBA (M177.1)	0.385561	1
Plasma cell surface signature (S3)	0.392761	1
TBA (M114.0)	0.39636	1
Memory B cell surface signature (S9)	0.40096	1
TBA (M241)	0.40346	1
T cell activation (IV) (M52)	0.419958	1
T cell signaling and costimulation (M44)	0.421558	1
TBA (M205)	0.424658	1
TBA (M41.3)	0.432757	1
inflammasome receptors and signaling (M53)	0.433757	1
CCR1, 7 and cell signaling (M59)	0.458454	1
TBA (M121)	0.460554	1
TBA (M32.6)	0.463754	1
BCR signaling (M54)	0.473353	1
small GTPase mediated signal transduction (M215)	0.477052	1
B cell development/activation (M58)	0.491051	1
double positive thymocytes (M126)	0.507749	1
enriched in myeloid cells and monocytes (M81)	0.512949	1
Wnt signaling pathway (M206)	0.529447	1
mitotic cell cycle in stimulated CD4 T cells (M4.9)	0.534947	1
T cell differentiation (Th2) (M19)	0.536946	1
enriched in antigen presentation (III) (M95.1)	0.540246	1
enriched in dendritic cells (M168)	0.546945	1
KLF12 targets network (M32.3)	0.549845	1
enriched in antigen presentation (II) (M95.0)	0.555044	1
TBA (M248)	0.556244	1
type I interferon response (M127)	0.559744	1
enriched in monocytes (III) (M73)	0.562544	1
cell cycle, mitotic phase (M230)	0.567843	1
DNA repair (M76)	0.568543	1
enriched in NK cells (KIR cluster) (M61.1)	0.578242	1
Resting dendritic cell surface signature (S10)	0.579142	1
TBA (M55)	0.580042	1
cell cycle (I) (M4.1)	0.59964	1
regulation of localization (GO) (M63)	0.60234	1
myeloid, dendritic cell activation via NFkB (II) (M43.1)	0.606439	1
TBA (M229)	0.608439	1
golgi membrane (II) (M237)	0.620438	1
enriched in G-protein coupled receptors (M130)	0.622738	1
T cell activation (II) (M7.3)	0.627737	1
lymphocyte generic cluster (M60)	0.633637	1
plasma cells & B cells, immunoglobulins (M156.0)	0.645235	1
TBA (M125)	0.648435	1
enriched in membrane proteins (M124)	0.649935	1
TBA (M218)	0.656634	1
mitochondrial cluster (M235)	0.673033	1
inositol phosphate metabolism (M129)	0.673733	1
mismatch repair (II) (M22.1)	0.675932	1
TBA (M214)	0.676132	1
TBA (M148)	0.681432	1
TBA (M190)	0.687631	1
platelet activation and degranulation (M85)	0.689031	1
platelet activation (II) (M32.1)	0.689231	1
TBA (M201)	0.690531	1
purine nucleotide biosynthesis (M212)	0.69903	1
TBA (M203)	0.69933	1
targets of FOSL1/2 (M0)	0.70073	1
enriched in activated dendritic cells (I) (M119)	0.70203	1
enriched for unknown TF motif CTCNANGTGNY (M62.1)	0.708429	1
TBA (M180)	0.725127	1
transcriptional targets of glucocorticoid receptor (M74)	0.728727	1
mitotic cell cycle (M4.7)	0.731327	1
cell adhesion (lymphocyte homing) (M21)	0.735226	1
adhesion and migration, chemotaxis (M91)	0.738626	1
amino acid metabolishm and transport (M154.0)	0.738726	1
enriched in plasma membrane proteins (II) (M135.1)	0.739226	1
enriched in plasma membrane proteins (I) (M135.0)	0.739926	1
TBA (M136)	0.744526	1
enriched in DNA interacting proteins (M182)	0.748425	1
RIG-1 like receptor signaling (M68)	0.750725	1
enriched in B cells (VI) (M69)	0.758124	1
platelet activation (III) (M42)	0.759924	1
TBA (M197)	0.761924	1
innate activation by cytosolic DNA sensing (M13)	0.764024	1
TBA (M32.7)	0.766323	1
nuclear pore complex (M106.0)	0.782022	1
TBA (M242)	0.783222	1
glycerophospholipid metabolism (M114.1)	0.783422	1
plasma cells, immunoglobulins (M156.1)	0.784122	1
nuclear pore, transport; mRNA splicing, processing (M143)	0.786721	1
signaling in T cells (II) (M35.1)	0.80242	1
integrin cell surface interactions (II) (M1.1)	0.805619	1
chaperonin mediated protein folding (II) (M204.1)	0.809119	1
PLK1 signaling events (M4.2)	0.815618	1
transmembrane transport (II) (M191)	0.816118	1
mitotic cell division (M6)	0.818118	1
enriched for ubiquitination (M138)	0.825017	1
axon guidance (M110)	0.828217	1
chemokine cluster (II) (M27.1)	0.829317	1
CORO1A-DEF6 network (II) (M32.4)	0.835216	1
enriched for promoter motif NATCACGTGAY (putative SREBF1 targets) (M178)	0.838416	1
NK cell surface signature (S1)	0.841216	1
platelet activation (I) (M32.0)	0.849315	1
enriched for TF motif PAX3 (M179)	0.849315	1
TBA (M186)	0.850515	1
B cell surface signature (S2)	0.862114	1
translation initiation (M227)	0.866213	1
CD28 costimulation (M12)	0.867213	1
myeloid, dendritic cell activation via NFkB (I) (M43.0)	0.869113	1
RA, WNT, CSF receptors network (monocyte) (M23)	0.870513	1
cytoskeleton/actin (SRF transcription targets) (M145.0)	0.870513	1
collagen, TGFB family et al (M77)	0.871613	1
G protein mediated calcium signaling (M159)	0.874213	1
TBA (M177.0)	0.874213	1
enriched in B cells (II) (M47.1)	0.878312	1
Membrane, ER proteins (M134)	0.879612	1
erythrocyte differentiation (M173)	0.886811	1
enriched in B cells (III) (M47.2)	0.892911	1
cell cycle (III) (M103)	0.893311	1
TBA (M192)	0.893511	1
mitotic cell cycle in stimulated CD4 T cells (M4.5)	0.89791	1
mismatch repair (I) (M22.0)	0.90121	1
integrin cell surface interactions (I) (M1.0)	0.90261	1
enriched in naive and memory B cells (M83)	0.909609	1
enriched for SMAD2/3 signaling (M97)	0.910009	1
Naive B cell surface signature (S8)	0.917508	1
enriched for cell migration (M122)	0.921008	1
nucleotide metabolism (M181)	0.921908	1
DC surface signature (S5)	0.926807	1
CORO1A-DEF6 network (I) (M32.2)	0.927307	1
cytoskeletal remodeling (enriched for SRF targets) (M34)	0.929007	1
proinflammatory cytokines and chemokines (M29)	0.929707	1
chaperonin mediated protein folding (I) (M204.0)	0.930407	1
TBA (M184.0)	0.930707	1
TBA (source: B cells) (M217)	0.931907	1
translation initiation factor 3 complex (M245)	0.932007	1
heme biosynthesis (I) (M171)	0.932207	1
cell activation (IL15, IL23, TNF) (M24)	0.932407	1
enriched for TF motif TTCNRGNNNNTTC (M172)	0.932507	1
enriched in B cells (I) (M47.0)	0.933807	1
mitosis (TF motif CCAATNNSNNNGCG) (M169)	0.935806	1
complement activation (II) (M112.1)	0.937606	1
TBA (M194)	0.938506	1
TBA (M137)	0.938906	1
TBA (M174)	0.941506	1
enriched for TF motif TNCATNTCCYR (M232)	0.942806	1
extracellular region cluster (GO) (M189)	0.943106	1
leukocyte migration (M88.0)	0.948105	1
enriched in extracellular matrix & associated proteins (M202)	0.951805	1
regulation of transcription, transcription factors (M213)	0.954705	1
TBA (M161)	0.955204	1
proinflammatory dendritic cell, myeloid cell response (M86.1)	0.957604	1
cytoskeleton/actin (SRF transcription targets) (M145.1)	0.958704	1
growth factor induced, enriched in nuclear receptor subfamily 4 (M94)	0.964004	1
chemokines and receptors (M38)	0.964804	1
enriched in cell cycle (M167)	0.966703	1
TBA (M102)	0.966903	1
TBA (M72.0)	0.969003	1
suppression of MAPK signaling (M56)	0.970103	1
TBA (M104)	0.973103	1
TBA (M193)	0.974603	1
phosphatidylinositol signaling system (M101)	0.975302	1
TBA (M211)	0.978402	1
cell cycle, ATP binding (M144)	0.979302	1
TBA (M70.0)	0.979702	1
TBA (M236)	0.982102	1
immuregulation - monocytes, T and B cells (M57)	0.983502	1
TBA (M128)	0.984302	1
chemokines and inflammatory molecules in myeloid cells (M86.0)	0.985001	1
enriched in NK cells (III) (M157)	0.985801	1
intracellular transport (M147)	0.986301	1
TBA (M185)	0.989401	1
enriched in B cells (IV) (M47.3)	0.990701	1
TBA (M184.1)	0.992201	1
Hox cluster I (M17.0)	0.993101	1
cell cycle and growth arrest (M31)	0.993301	1
Hox cluster III (M17.2)	0.993901	1
leukocyte differentiation (M160)	0.994601	1
platelet activation & blood coagulation (M199)	0.9952	1
TBA (M72.2)	0.9955	1
TBA (M131)	0.9957	1
enriched in B cells (V) (M47.4)	0.9969	1
TBA (M72.1)	0.9974	1
chemokine cluster (I) (M27.0)	0.9983	1
putative targets of PAX3 (M89.1)	0.9983	1
signaling in T cells (I) (M35.0)	0.999	1
TBA (M80)	0.9991	1
putative targets of PAX3 (M89.0)	0.9992	1
AP-1 transcription factor network (M20)	0.9995	1
cell adhesion (M51)	0.9995	1
cell movement, Adhesion & Platelet activation (M30)	0.9999	1
extracellular matrix (I) (M2.0)	1	1
extracellular matrix (III) (M2.2)	1	1
cell division in stimulated CD4 T cells (M4.6)	1	1
mitotic cell cycle in stimulated CD4 T cells (M4.11)	1	1
Rho GTPase cycle (M4.14)	1	1
E2F transcription factor network (M8)	1	1
Ran mediated mitosis (M15)	1	1
Hox cluster II (M17.1)	1	1
Hox cluster IV (M17.3)	1	1
TBA (M26.0)	1	1
TBA (M26.1)	1	1
TBA (M26.2)	1	1
TBA (M32.5)	1	1
cell division (M37.3)	1	1
TBA (M41.0)	1	1
TBA (M41.1)	1	1
TBA (M41.2)	1	1
ATF targets network (M41.4)	1	1
enriched in hepatocyte nuclear factors (I) (M88.1)	1	1
enriched in hepatocyte nuclear factors (II) (M88.2)	1	1
TBA (M90)	1	1
Hox cluster V (M96)	1	1
TBA (M98.0)	1	1
TBA (M98.1)	1	1
TBA (M99)	1	1
Hox cluster VI (M107)	1	1
TBA (M108)	1	1
TBA (M116)	1	1
cell adhesion, membrane (M133.0)	1	1
cell cell adhesion (M133.1)	1	1
TBA (M141)	1	1
transmembrane and ion transporters (I) (M142)	1	1
TBA (M149)	1	1
TBA (source: B cells) (M152.0)	1	1
TBA (source: memory B cells) (M152.2)	1	1
transmembrane transport (SLC cluster) (M154.1)	1	1
interferon alpha response (I) (M158.0)	1	1
interferon alpha response (II) (M158.1)	1	1
plasma membrane, cell junction (M162.0)	1	1
cell junction (M162.1)	1	1
xenobiotic metabolism (M164)	1	1
TBA (M166)	1	1
TBA (M170)	1	1
cell development (M175)	1	1
TBA (M176)	1	1
TBA (M183)	1	1
metabolism in mitochondria, peroxisome (M187)	1	1
muscle contraction, SRF targets (M195)	1	1
platelet activation - actin binding (M196)	1	1
TBA (M207)	1	1
TBA (M208)	1	1
TBA (M220)	1	1
TBA (M221)	1	1
heme biosynthesis (II) (M222)	1	1
transmembrane and ion transporters (II) (M224)	1	1
metabolism of steroids (M225)	1	1
TBA (M233)	1	1
enriched in calcium signaling proteins (M239)	1	1
chromosome Y linked (M240)	1	1
TBA (M244)	1	1
TBA (M246)	1	1
CD4 T cell surface signature Th1-stimulated (S6)	1	1

### Sheet: CELLS_PC1
Gene_Set	pvalue	qvalue
Dendritic Cell	0.0127987	0.115188
Monocyte	0.540446	1
NK Cell	0.550745	1
B Cell	0.842816	1
Myeloid	0.894311	1
Multiple	0.956404	1
T Cell	0.966003	1
Neutrophil	0.971203	1
Lymphoid	1	1

### Sheet: CELLS_PC2
Gene_Set	pvalue	qvalue
Myeloid	0.00029997	0.00269973
Lymphoid	0.0753925	0.262174
Neutrophil	0.0873913	0.262174
T Cell	0.140786	0.316768
Dendritic Cell	0.332367	0.59826
Monocyte	0.768623	0.993101
NK Cell	0.826717	0.993101
Multiple	0.983302	0.993101
B Cell	0.993101	0.993101
