## Supplementary File 8 for "Seasonal Variability and Shared Molecular Signatures of Inactivated Influenza Vaccination in Young and Older Adults"

### Sheet: Day=0_AgeGroup=Young
ID	MC_BTM	MC_CELLS	MC_EN	MC_ExpOnly_ImmuneGlobal	MC_GO	MC_ImmuneGlobal	MC_KEGG	MC_L1	MC_Reactome	MC_STRING	canonicalName	col	degree	group	label	node.label	selected	set	sig
enriched in B cells (I) (M47.0)	0	0	0	1	0	0	0	0	0	0	enriched in B cells (I) (M47.0)	0	2	ExpOnly_ImmuneGlobal	enriched in B cells (I) (M47.0)		zero	BTM	0
cell adhesion (M51)	1	1	1	1	1	1	1	0	1	1	cell adhesion (M51)	0	2	Multiple	cell adhesion (M51)		zero	BTM	0
RESPONSE_TO_EXTERNAL_STIMULUS	0	0	0	1	0	0	0	0	0	0	RESPONSE_TO_EXTERNAL_STIMULUS	0	2	ExpOnly_ImmuneGlobal	RESPONSE_TO_EXTERNAL_STIMULUS		zero	GO	0
RNA_METABOLIC_PROCESS	0	0	0	0	0	0	0	1	0	0	RNA_METABOLIC_PROCESS	0	2	Multiple	RNA_METABOLIC_PROCESS		zero	GO	0
B Cell	0	0	0	1	1	1	0	0	0	0	B Cell	0	1	Multiple	B Cell		zero	CELLS	0
B cell surface signature (S2)	0	0	1	1	1	1	0	0	1	1	B cell surface signature (S2)	0	2	Multiple	B cell surface signature (S2)		zero	BTM	0
REACTOME_INTERFERON_SIGNALING	0	0	0	0	0	0	0	1	0	0	REACTOME_INTERFERON_SIGNALING	0	1	Multiple	REACTOME_INTERFERON_SIGNALING		zero	Reactome	0
KEGG_MAPK_SIGNALING_PATHWAY	0	0	0	1	0	1	0	0	0	1	KEGG_MAPK_SIGNALING_PATHWAY	0	1	Multiple	KEGG_MAPK_SIGNALING_PATHWAY		zero	KEGG	0
REACTOME_PLATELET_ACTIVATION_SIGNALING_AND_AGGREGATION	1	1	1	1	1	1	1	1	1	1	REACTOME_PLATELET_ACTIVATION_SIGNALING_AND_AGGREGATION	0	4	Multiple	REACTOME_PLATELET_ACTIVATION_SIGNALING_AND_AGGREGATION		zero	Reactome	0
REACTOME_GPCR_DOWNSTREAM_SIGNALING	0	0	0	1	0	0	0	0	0	0	REACTOME_GPCR_DOWNSTREAM_SIGNALING	0	2	ExpOnly_ImmuneGlobal	REACTOME_GPCR_DOWNSTREAM_SIGNALING		zero	Reactome	0
RECEPTOR_BINDING	0	0	0	0	0	0	0	1	0	0	RECEPTOR_BINDING	0	2	Multiple	RECEPTOR_BINDING		zero	GO	0
KEGG_FOCAL_ADHESION	1	1	1	1	1	1	1	1	1	1	KEGG_FOCAL_ADHESION	0	5	Multiple	KEGG_FOCAL_ADHESION		zero	KEGG	0
PROTEIN_COMPLEX	0	0	0	0	0	0	0	1	0	0	PROTEIN_COMPLEX	0	2	Multiple	PROTEIN_COMPLEX		zero	GO	0
KEGG_SYSTEMIC_LUPUS_ERYTHEMATOSUS	0	0	0	0	0	0	0	1	1	1	KEGG_SYSTEMIC_LUPUS_ERYTHEMATOSUS	0	1	Multiple	KEGG_SYSTEMIC_LUPUS_ERYTHEMATOSUS		zero	KEGG	0
REACTOME_GPCR_LIGAND_BINDING	0	0	0	1	0	0	0	0	0	0	REACTOME_GPCR_LIGAND_BINDING	0	3	ExpOnly_ImmuneGlobal	REACTOME_GPCR_LIGAND_BINDING		zero	Reactome	0
REGULATION_OF_TRANSCRIPTION_FROM_RNA_POLYMERASE_II_PROMOTER	0	0	0	0	0	0	0	1	0	0	REGULATION_OF_TRANSCRIPTION_FROM_RNA_POLYMERASE_II_PROMOTER	0	1	Multiple	REGULATION_OF_TRANSCRIPTION_FROM_RNA_POLYMERASE_II_PROMOTER		zero	GO	0
KEGG_PATHWAYS_IN_CANCER	0	0	0	1	0	1	1	0	0	0	KEGG_PATHWAYS_IN_CANCER	0	2	Multiple	KEGG_PATHWAYS_IN_CANCER		zero	KEGG	0
RESPONSE_TO_WOUNDING	0	0	0	0	0	0	0	0	1	0	RESPONSE_TO_WOUNDING	0	1	Reactome	RESPONSE_TO_WOUNDING		zero	GO	0
REACTOME_RESPONSE_TO_ELEVATED_PLATELET_CYTOSOLIC_CA2_	0	1	1	1	1	1	1	1	1	1	REACTOME_RESPONSE_TO_ELEVATED_PLATELET_CYTOSOLIC_CA2_	0	1	Multiple	REACTOME_RESPONSE_TO_ELEVATED_PLATELET_CYTOSOLIC_CA2_		zero	Reactome	0
KEGG_CELL_ADHESION_MOLECULES_CAMS	0	0	0	0	0	0	0	0	0	1	KEGG_CELL_ADHESION_MOLECULES_CAMS	0	3	STRING	KEGG_CELL_ADHESION_MOLECULES_CAMS		zero	KEGG	0
REACTOME_G_ALPHA_I_SIGNALLING_EVENTS	0	0	0	1	0	0	0	0	0	0	REACTOME_G_ALPHA_I_SIGNALLING_EVENTS	0	1	ExpOnly_ImmuneGlobal	REACTOME_G_ALPHA_I_SIGNALLING_EVENTS		zero	Reactome	0
REACTOME_PEPTIDE_LIGAND_BINDING_RECEPTORS	0	0	0	1	0	0	0	0	0	0	REACTOME_PEPTIDE_LIGAND_BINDING_RECEPTORS	0	4	ExpOnly_ImmuneGlobal	REACTOME_PEPTIDE_LIGAND_BINDING_RECEPTORS		zero	Reactome	0
MACROMOLECULAR_COMPLEX	0	0	0	0	0	0	0	1	0	0	MACROMOLECULAR_COMPLEX	0	1	Multiple	MACROMOLECULAR_COMPLEX		zero	GO	0
REACTOME_CYTOKINE_SIGNALING_IN_IMMUNE_SYSTEM	0	0	0	0	0	0	0	1	0	0	REACTOME_CYTOKINE_SIGNALING_IN_IMMUNE_SYSTEM	0	2	Multiple	REACTOME_CYTOKINE_SIGNALING_IN_IMMUNE_SYSTEM		zero	Reactome	0
immune activation - generic cluster (M37.0)	0	0	0	0	0	0	0	0	0	1	immune activation - generic cluster (M37.0)	0	1	STRING	immune activation - generic cluster (M37.0)		zero	BTM	0
KEGG_CHEMOKINE_SIGNALING_PATHWAY	1	1	0	1	1	1	0	0	1	1	KEGG_CHEMOKINE_SIGNALING_PATHWAY	0	2	Multiple	KEGG_CHEMOKINE_SIGNALING_PATHWAY		zero	KEGG	0
KEGG_LEUKOCYTE_TRANSENDOTHELIAL_MIGRATION	0	0	0	1	0	1	0	1	0	0	KEGG_LEUKOCYTE_TRANSENDOTHELIAL_MIGRATION	0	1	Multiple	KEGG_LEUKOCYTE_TRANSENDOTHELIAL_MIGRATION		zero	KEGG	0
REACTOME_SIGNALING_BY_GPCR	0	0	0	1	0	0	0	0	0	0	REACTOME_SIGNALING_BY_GPCR	0	2	ExpOnly_ImmuneGlobal	REACTOME_SIGNALING_BY_GPCR		zero	Reactome	0
REACTOME_HEMOSTASIS	1	1	1	1	1	1	1	1	1	1	REACTOME_HEMOSTASIS	0	2	Multiple	REACTOME_HEMOSTASIS		zero	Reactome	0

### Sheet: Day=0_AgeGroup=Older
ID	MC_BTM	MC_CELLS	MC_EN	MC_ExpOnly_ImmuneGlobal	MC_GO	MC_ImmuneGlobal	MC_KEGG	MC_L1	MC_Reactome	MC_STRING	canonicalName	col	degree	group	label	node.label	selected	set	sig
T cell activation (I) (M7.1)	0	1	0	1	1	1	1	1	0	0	T cell activation (I) (M7.1)	0	3	Multiple	T cell activation (I) (M7.1)	T cell activation (I) (M7.1)	zero	BTM	0
Monocyte surface signature (S4)	1	1	1	1	1	1	1	0	1	1	Monocyte surface signature (S4)	0	2	Multiple	Monocyte surface signature (S4)	Monocyte surface signature (S4)	zero	BTM	0
myeloid cell enriched receptors and transporters (M4.3)	1	1	1	1	1	1	1	0	1	1	myeloid cell enriched receptors and transporters (M4.3)	0	2	Multiple	myeloid cell enriched receptors and transporters (M4.3)	myeloid cell enriched receptors and transporters (M4.3)	zero	BTM	0
KEGG_CYTOKINE_CYTOKINE_RECEPTOR_INTERACTION	1	0	0	0	0	0	0	0	0	0	KEGG_CYTOKINE_CYTOKINE_RECEPTOR_INTERACTION	0	1	BTM	KEGG_CYTOKINE_CYTOKINE_RECEPTOR_INTERACTION	KEGG_CYTOKINE_CYTOKINE_RECEPTOR_INTERACTION	zero	KEGG	0
OXIDOREDUCTASE_ACTIVITY	0	1	0	1	1	1	1	1	1	0	OXIDOREDUCTASE_ACTIVITY	0	2	Multiple	OXIDOREDUCTASE_ACTIVITY	OXIDOREDUCTASE_ACTIVITY	zero	GO	0
Myeloid	1	1	1	1	1	1	1	0	1	1	Myeloid	0	2	Multiple	Myeloid	Myeloid	zero	CELLS	0
EXTRACELLULAR_REGION_PART	1	1	0	0	0	0	0	0	1	0	EXTRACELLULAR_REGION_PART	0	3	Multiple	EXTRACELLULAR_REGION_PART	EXTRACELLULAR_REGION_PART	zero	GO	0
REACTOME_HEMOSTASIS	0	0	0	0	0	0	0	1	0	0	REACTOME_HEMOSTASIS	0	1	Multiple	REACTOME_HEMOSTASIS	REACTOME_HEMOSTASIS	zero	Reactome	0
KEGG_SYSTEMIC_LUPUS_ERYTHEMATOSUS	1	0	0	0	0	0	0	0	0	0	KEGG_SYSTEMIC_LUPUS_ERYTHEMATOSUS	0	1	BTM	KEGG_SYSTEMIC_LUPUS_ERYTHEMATOSUS	KEGG_SYSTEMIC_LUPUS_ERYTHEMATOSUS	zero	KEGG	0
RESPONSE_TO_WOUNDING	1	1	0	0	0	0	0	0	1	0	RESPONSE_TO_WOUNDING	0	3	Multiple	RESPONSE_TO_WOUNDING	RESPONSE_TO_WOUNDING	zero	GO	0
MEMBRANE_FRACTION	0	0	0	0	0	0	0	1	0	0	MEMBRANE_FRACTION	0	2	Multiple	MEMBRANE_FRACTION	MEMBRANE_FRACTION	zero	GO	0
enriched in neutrophils (I) (M37.1)	1	1	1	1	1	1	1	0	1	1	enriched in neutrophils (I) (M37.1)	0	1	Multiple	enriched in neutrophils (I) (M37.1)	enriched in neutrophils (I) (M37.1)	zero	BTM	0
enriched in monocytes (II) (M11.0)	1	1	1	1	1	1	1	0	1	1	enriched in monocytes (II) (M11.0)	0	4	Multiple	enriched in monocytes (II) (M11.0)	enriched in monocytes (II) (M11.0)	zero	BTM	0
RESPONSE_TO_CHEMICAL_STIMULUS	0	0	0	1	0	0	0	0	1	0	RESPONSE_TO_CHEMICAL_STIMULUS	0	2	Multiple	RESPONSE_TO_CHEMICAL_STIMULUS	RESPONSE_TO_CHEMICAL_STIMULUS	zero	GO	0
CATION_BINDING	0	1	0	1	1	1	1	1	0	0	CATION_BINDING	0	2	Multiple	CATION_BINDING	CATION_BINDING	zero	GO	0
REACTOME_SIGNALING_BY_GPCR	0	0	0	0	0	0	0	1	0	0	REACTOME_SIGNALING_BY_GPCR	0	2	Multiple	REACTOME_SIGNALING_BY_GPCR	REACTOME_SIGNALING_BY_GPCR	zero	Reactome	0
cell adhesion (M51)	1	1	0	1	1	1	0	0	1	0	cell adhesion (M51)	0	2	Multiple	cell adhesion (M51)	cell adhesion (M51)	zero	BTM	0
BEHAVIOR	1	0	0	0	0	0	0	0	1	0	BEHAVIOR	0	3	Multiple	BEHAVIOR	BEHAVIOR	zero	GO	0
immune activation - generic cluster (M37.0)	1	1	0	1	1	0	1	0	1	1	immune activation - generic cluster (M37.0)	0	2	Multiple	immune activation - generic cluster (M37.0)	immune activation - generic cluster (M37.0)	zero	BTM	0
regulation of signal transduction (M3)	0	1	0	1	0	1	1	0	0	1	regulation of signal transduction (M3)	0	1	Multiple	regulation of signal transduction (M3)	regulation of signal transduction (M3)	zero	BTM	0
KEGG_T_CELL_RECEPTOR_SIGNALING_PATHWAY	0	1	0	1	1	1	1	1	0	0	KEGG_T_CELL_RECEPTOR_SIGNALING_PATHWAY	0	4	Multiple	KEGG_T_CELL_RECEPTOR_SIGNALING_PATHWAY	KEGG_T_CELL_RECEPTOR_SIGNALING_PATHWAY	zero	KEGG	0
KEGG_MAPK_SIGNALING_PATHWAY	0	1	0	1	1	1	1	1	0	0	KEGG_MAPK_SIGNALING_PATHWAY	0	1	Multiple	KEGG_MAPK_SIGNALING_PATHWAY	KEGG_MAPK_SIGNALING_PATHWAY	zero	KEGG	0
REACTOME_GASTRIN_CREB_SIGNALLING_PATHWAY_VIA_PKC_AND_MAPK	0	1	0	1	1	1	1	1	0	0	REACTOME_GASTRIN_CREB_SIGNALLING_PATHWAY_VIA_PKC_AND_MAPK	0	1	Multiple	REACTOME_GASTRIN_CREB_SIGNALLING_PATHWAY_VIA_PKC_AND_MAPK	REACTOME_GASTRIN_CREB_SIGNALLING_PATHWAY_VIA_PKC_AND_MAPK	zero	Reactome	0
RESPONSE_TO_STRESS	1	1	0	1	0	0	0	0	1	0	RESPONSE_TO_STRESS	0	2	Multiple	RESPONSE_TO_STRESS	RESPONSE_TO_STRESS	zero	GO	0
Resting dendritic cell surface signature (S10)	1	0	0	0	0	0	0	0	0	0	Resting dendritic cell surface signature (S10)	0	1	BTM	Resting dendritic cell surface signature (S10)	Resting dendritic cell surface signature (S10)	zero	BTM	0
CELL_FRACTION	0	0	0	0	0	0	0	1	0	0	CELL_FRACTION	0	1	Multiple	CELL_FRACTION	CELL_FRACTION	zero	GO	0
enriched in activated dendritic cells (II) (M165)	0	1	0	0	1	0	1	0	1	0	enriched in activated dendritic cells (II) (M165)	0	1	Multiple	enriched in activated dendritic cells (II) (M165)	enriched in activated dendritic cells (II) (M165)	zero	BTM	0
cell cycle and transcription (M4.0)	1	1	1	1	1	1	1	0	1	1	cell cycle and transcription (M4.0)	0	2	Multiple	cell cycle and transcription (M4.0)	cell cycle and transcription (M4.0)	zero	BTM	0
REACTOME_PLATELET_ACTIVATION_SIGNALING_AND_AGGREGATION	0	0	0	0	0	0	0	1	0	0	REACTOME_PLATELET_ACTIVATION_SIGNALING_AND_AGGREGATION	0	4	Multiple	REACTOME_PLATELET_ACTIVATION_SIGNALING_AND_AGGREGATION	REACTOME_PLATELET_ACTIVATION_SIGNALING_AND_AGGREGATION	zero	Reactome	0
TLR and inflammatory signaling (M16)	1	0	0	0	0	0	0	0	1	0	TLR and inflammatory signaling (M16)	0	3	Multiple	TLR and inflammatory signaling (M16)	TLR and inflammatory signaling (M16)	zero	BTM	0
EXTRACELLULAR_REGION	1	1	0	0	0	0	0	0	1	0	EXTRACELLULAR_REGION	0	3	Multiple	EXTRACELLULAR_REGION	EXTRACELLULAR_REGION	zero	GO	0
RESPONSE_TO_EXTERNAL_STIMULUS	1	1	0	1	0	0	0	0	1	0	RESPONSE_TO_EXTERNAL_STIMULUS	0	4	Multiple	RESPONSE_TO_EXTERNAL_STIMULUS	RESPONSE_TO_EXTERNAL_STIMULUS	zero	GO	0
LIPID_METABOLIC_PROCESS	0	0	0	0	0	0	0	1	0	0	LIPID_METABOLIC_PROCESS	0	1	Multiple	LIPID_METABOLIC_PROCESS	LIPID_METABOLIC_PROCESS	zero	GO	0
KEGG_CHEMOKINE_SIGNALING_PATHWAY	1	0	0	0	0	0	0	0	0	0	KEGG_CHEMOKINE_SIGNALING_PATHWAY	0	3	BTM	KEGG_CHEMOKINE_SIGNALING_PATHWAY	KEGG_CHEMOKINE_SIGNALING_PATHWAY	zero	KEGG	0
enriched in monocytes (IV) (M118.0)	0	0	0	0	0	0	1	0	0	0	enriched in monocytes (IV) (M118.0)	0	1	Multiple	enriched in monocytes (IV) (M118.0)	enriched in monocytes (IV) (M118.0)	zero	BTM	0
ION_BINDING	0	1	0	1	1	1	1	1	0	0	ION_BINDING	0	1	Multiple	ION_BINDING	ION_BINDING	zero	GO	0
ENZYME_REGULATOR_ACTIVITY	0	0	0	0	0	0	0	1	0	0	ENZYME_REGULATOR_ACTIVITY	0	1	Multiple	ENZYME_REGULATOR_ACTIVITY	ENZYME_REGULATOR_ACTIVITY	zero	GO	0
Monocyte	1	1	0	1	1	1	1	0	1	0	Monocyte	0	1	Multiple	Monocyte	Monocyte	zero	CELLS	0
REACTOME_GPCR_DOWNSTREAM_SIGNALING	0	0	0	0	0	0	0	1	0	0	REACTOME_GPCR_DOWNSTREAM_SIGNALING	0	2	Multiple	REACTOME_GPCR_DOWNSTREAM_SIGNALING	REACTOME_GPCR_DOWNSTREAM_SIGNALING	zero	Reactome	0
enriched in T cells (I) (M7.0)	1	0	0	0	0	0	0	1	0	0	enriched in T cells (I) (M7.0)	0	1	Multiple	enriched in T cells (I) (M7.0)	enriched in T cells (I) (M7.0)	zero	BTM	0
DEFENSE_RESPONSE	1	1	0	0	0	0	0	0	0	0	DEFENSE_RESPONSE	0	1	Multiple	DEFENSE_RESPONSE	DEFENSE_RESPONSE	zero	GO	0
REACTOME_ADAPTIVE_IMMUNE_SYSTEM	0	0	0	0	0	0	0	1	0	0	REACTOME_ADAPTIVE_IMMUNE_SYSTEM	0	2	Multiple	REACTOME_ADAPTIVE_IMMUNE_SYSTEM	REACTOME_ADAPTIVE_IMMUNE_SYSTEM	zero	Reactome	0
EXTRACELLULAR_SPACE	1	1	0	0	0	0	0	0	0	0	EXTRACELLULAR_SPACE	0	1	Multiple	EXTRACELLULAR_SPACE	EXTRACELLULAR_SPACE	zero	GO	0
KEGG_HEMATOPOIETIC_CELL_LINEAGE	0	0	0	0	0	0	0	0	0	1	KEGG_HEMATOPOIETIC_CELL_LINEAGE	0	3	STRING	KEGG_HEMATOPOIETIC_CELL_LINEAGE	KEGG_HEMATOPOIETIC_CELL_LINEAGE	zero	KEGG	0

### Sheet: Day=7_AgeGroup=Young
ID	MC_BTM	MC_CELLS	MC_EN	MC_ExpOnly_ImmuneGlobal	MC_GO	MC_ImmuneGlobal	MC_KEGG	MC_L1	MC_Reactome	MC_STRING	canonicalName	col	degree	group	label	node.label	selected	set	sig
KEGG_SYSTEMIC_LUPUS_ERYTHEMATOSUS	1	1	0	0	0	0	0	0	0	0	KEGG_SYSTEMIC_LUPUS_ERYTHEMATOSUS	0	1	Multiple	KEGG_SYSTEMIC_LUPUS_ERYTHEMATOSUS		zero	Multiple	0
KEGG_CHEMOKINE_SIGNALING_PATHWAY	1	1	0	0	0	0	0	0	0	0	KEGG_CHEMOKINE_SIGNALING_PATHWAY	0	2	Multiple	KEGG_CHEMOKINE_SIGNALING_PATHWAY		zero	Multiple	0
KEGG_CYTOKINE_CYTOKINE_RECEPTOR_INTERACTION	0	1	0	0	0	0	0	0	0	0	KEGG_CYTOKINE_CYTOKINE_RECEPTOR_INTERACTION	0	1	CELLS	KEGG_CYTOKINE_CYTOKINE_RECEPTOR_INTERACTION		zero	CELLS	0
REACTOME_PHOSPHOLIPID_METABOLISM	0	0	1	0	0	0	0	0	0	0	REACTOME_PHOSPHOLIPID_METABOLISM	0	1	Multiple	REACTOME_PHOSPHOLIPID_METABOLISM		zero	Multiple	0
REACTOME_DIABETES_PATHWAYS	1	1	1	1	1	1	0	1	1	0	REACTOME_DIABETES_PATHWAYS	0	2	Multiple	REACTOME_DIABETES_PATHWAYS		zero	Multiple	0
REACTOME_UNFOLDED_PROTEIN_RESPONSE	0	0	1	0	0	0	0	0	0	0	REACTOME_UNFOLDED_PROTEIN_RESPONSE	0	2	Multiple	REACTOME_UNFOLDED_PROTEIN_RESPONSE		zero	Multiple	0
REACTOME_METABOLISM_OF_LIPIDS_AND_LIPOPROTEINS	0	0	1	0	0	0	0	0	0	0	REACTOME_METABOLISM_OF_LIPIDS_AND_LIPOPROTEINS	0	2	Multiple	REACTOME_METABOLISM_OF_LIPIDS_AND_LIPOPROTEINS		zero	Multiple	0
REACTOME_METABOLISM_OF_PROTEINS	1	1	0	1	1	1	1	1	1	1	REACTOME_METABOLISM_OF_PROTEINS	0	1	Multiple	REACTOME_METABOLISM_OF_PROTEINS		zero	Multiple	0
REACTOME_RESPONSE_TO_ELEVATED_PLATELET_CYTOSOLIC_CA2_	0	0	0	0	0	1	1	0	1	0	REACTOME_RESPONSE_TO_ELEVATED_PLATELET_CYTOSOLIC_CA2_	0	1	Multiple	REACTOME_RESPONSE_TO_ELEVATED_PLATELET_CYTOSOLIC_CA2_		zero	Multiple	0
REACTOME_AMYLOIDS	1	1	0	0	0	0	1	0	0	0	REACTOME_AMYLOIDS	0	2	Multiple	REACTOME_AMYLOIDS		zero	Multiple	0
REACTOME_HEMOSTASIS	1	1	0	0	0	0	1	0	1	1	REACTOME_HEMOSTASIS	0	2	Multiple	REACTOME_HEMOSTASIS		zero	Multiple	0
REACTOME_TOLL_RECEPTOR_CASCADES	1	0	0	0	0	0	0	1	1	0	REACTOME_TOLL_RECEPTOR_CASCADES	0	3	Multiple	REACTOME_TOLL_RECEPTOR_CASCADES		zero	Multiple	0
REACTOME_SIGNALING_BY_GPCR	1	1	0	0	0	0	0	0	0	0	REACTOME_SIGNALING_BY_GPCR	0	3	Multiple	REACTOME_SIGNALING_BY_GPCR		zero	Multiple	0
REACTOME_GPCR_DOWNSTREAM_SIGNALING	1	1	0	0	0	0	0	0	0	0	REACTOME_GPCR_DOWNSTREAM_SIGNALING	0	1	Multiple	REACTOME_GPCR_DOWNSTREAM_SIGNALING		zero	Multiple	0
REACTOME_G_ALPHA_I_SIGNALLING_EVENTS	1	1	0	0	0	0	0	0	1	0	REACTOME_G_ALPHA_I_SIGNALLING_EVENTS	0	1	Multiple	REACTOME_G_ALPHA_I_SIGNALLING_EVENTS		zero	Multiple	0
REACTOME_PEPTIDE_LIGAND_BINDING_RECEPTORS	0	1	0	0	0	0	0	0	0	0	REACTOME_PEPTIDE_LIGAND_BINDING_RECEPTORS	0	4	CELLS	REACTOME_PEPTIDE_LIGAND_BINDING_RECEPTORS		zero	CELLS	0
REACTOME_CLASS_A1_RHODOPSIN_LIKE_RECEPTORS	0	1	0	0	0	0	0	0	0	0	REACTOME_CLASS_A1_RHODOPSIN_LIKE_RECEPTORS	0	2	CELLS	REACTOME_CLASS_A1_RHODOPSIN_LIKE_RECEPTORS		zero	CELLS	0
REACTOME_GPCR_LIGAND_BINDING	0	1	0	0	0	0	0	0	0	0	REACTOME_GPCR_LIGAND_BINDING	0	2	CELLS	REACTOME_GPCR_LIGAND_BINDING		zero	CELLS	0
REACTOME_PLATELET_ACTIVATION_SIGNALING_AND_AGGREGATION	0	0	0	0	0	0	0	0	1	0	REACTOME_PLATELET_ACTIVATION_SIGNALING_AND_AGGREGATION	0	3	GO	REACTOME_PLATELET_ACTIVATION_SIGNALING_AND_AGGREGATION		zero	GO	0
ION_BINDING	0	0	1	0	0	0	0	0	0	0	ION_BINDING	0	1	Multiple	ION_BINDING		zero	Multiple	0
RECEPTOR_BINDING	0	0	1	0	0	0	0	0	0	0	RECEPTOR_BINDING	0	2	Multiple	RECEPTOR_BINDING		zero	Multiple	0
REGULATION_OF_BIOLOGICAL_QUALITY	1	1	0	0	0	0	0	0	0	0	REGULATION_OF_BIOLOGICAL_QUALITY	0	2	Multiple	REGULATION_OF_BIOLOGICAL_QUALITY		zero	Multiple	0
DEFENSE_RESPONSE	1	1	0	0	0	0	0	0	0	0	DEFENSE_RESPONSE	0	2	Multiple	DEFENSE_RESPONSE		zero	Multiple	0
RESPONSE_TO_EXTERNAL_STIMULUS	1	1	0	0	0	0	0	0	0	0	RESPONSE_TO_EXTERNAL_STIMULUS	0	4	Multiple	RESPONSE_TO_EXTERNAL_STIMULUS		zero	Multiple	0
RESPONSE_TO_STRESS	1	0	0	0	0	0	0	0	0	0	RESPONSE_TO_STRESS	0	1	BTM	RESPONSE_TO_STRESS		zero	BTM	0
RESPONSE_TO_WOUNDING	1	1	0	0	0	0	0	0	0	0	RESPONSE_TO_WOUNDING	0	3	Multiple	RESPONSE_TO_WOUNDING		zero	Multiple	0
BEHAVIOR	0	1	0	0	0	0	0	0	0	0	BEHAVIOR	0	1	CELLS	BEHAVIOR		zero	CELLS	0
LOCOMOTORY_BEHAVIOR	0	1	0	0	0	0	0	0	0	0	LOCOMOTORY_BEHAVIOR	0	4	CELLS	LOCOMOTORY_BEHAVIOR		zero	CELLS	0
enriched in T cells (I) (M7.0)	0	0	1	0	0	0	0	0	0	0	enriched in T cells (I) (M7.0)	0	2	Multiple	enriched in T cells (I) (M7.0)		zero	Multiple	0
enriched in NK cells (I) (M7.2)	0	0	0	0	1	0	0	0	0	0	enriched in NK cells (I) (M7.2)	0	1	ImmuneGlobal	enriched in NK cells (I) (M7.2)		zero	ImmuneGlobal	0
enriched in neutrophils (I) (M37.1)	0	0	0	0	0	0	0	0	0	1	enriched in neutrophils (I) (M37.1)	0	1	STRING	enriched in neutrophils (I) (M37.1)		zero	STRING	0
B Cell	1	0	1	0	1	1	0	1	1	0	B Cell	0	1	Multiple	B Cell		zero	Multiple	0

### Sheet: Day=7_AgeGroup=Older
ID	MC_BTM	MC_CELLS	MC_EN	MC_ExpOnly_ImmuneGlobal	MC_GO	MC_ImmuneGlobal	MC_KEGG	MC_L1	MC_Reactome	MC_STRING	canonicalName	col	degree	group	label	node.label	selected	set	sig
Monocyte surface signature (S4)	1	1	1	1	1	1	1	0	1	1	Monocyte surface signature (S4)	0	2	Multiple	Monocyte surface signature (S4)	Monocyte surface signature (S4)	zero	BTM	0
myeloid cell enriched receptors and transporters (M4.3)	1	1	1	1	1	1	1	0	1	1	myeloid cell enriched receptors and transporters (M4.3)	0	2	Multiple	myeloid cell enriched receptors and transporters (M4.3)	myeloid cell enriched receptors and transporters (M4.3)	zero	BTM	0
KEGG_CYTOKINE_CYTOKINE_RECEPTOR_INTERACTION	1	0	0	0	0	0	0	0	0	0	KEGG_CYTOKINE_CYTOKINE_RECEPTOR_INTERACTION	0	1	BTM	KEGG_CYTOKINE_CYTOKINE_RECEPTOR_INTERACTION	KEGG_CYTOKINE_CYTOKINE_RECEPTOR_INTERACTION	zero	KEGG	0
Myeloid	1	1	1	1	1	1	1	0	1	1	Myeloid	0	2	Multiple	Myeloid	Myeloid	zero	CELLS	0
enriched in neutrophils (I) (M37.1)	1	1	1	1	1	1	1	0	1	1	enriched in neutrophils (I) (M37.1)	0	1	Multiple	enriched in neutrophils (I) (M37.1)	enriched in neutrophils (I) (M37.1)	zero	BTM	0
enriched in monocytes (II) (M11.0)	1	1	1	1	1	1	1	0	1	1	enriched in monocytes (II) (M11.0)	0	4	Multiple	enriched in monocytes (II) (M11.0)	enriched in monocytes (II) (M11.0)	zero	BTM	0
KEGG_NATURAL_KILLER_CELL_MEDIATED_CYTOTOXICITY	0	1	0	0	0	0	1	1	0	0	KEGG_NATURAL_KILLER_CELL_MEDIATED_CYTOTOXICITY	0	2	Multiple	KEGG_NATURAL_KILLER_CELL_MEDIATED_CYTOTOXICITY	KEGG_NATURAL_KILLER_CELL_MEDIATED_CYTOTOXICITY	zero	KEGG	0
BEHAVIOR	1	0	0	0	0	0	0	0	1	0	BEHAVIOR	0	3	Multiple	BEHAVIOR	BEHAVIOR	zero	GO	0
immune activation - generic cluster (M37.0)	1	1	0	1	1	0	1	0	1	1	immune activation - generic cluster (M37.0)	0	2	Multiple	immune activation - generic cluster (M37.0)	immune activation - generic cluster (M37.0)	zero	BTM	0
INTRINSIC_TO_MEMBRANE	0	1	0	0	0	0	0	0	0	0	INTRINSIC_TO_MEMBRANE	0	2	CELLS	INTRINSIC_TO_MEMBRANE	INTRINSIC_TO_MEMBRANE	zero	GO	0
Neutrophil	0	0	0	0	0	0	1	0	0	0	Neutrophil	0	1	KEGG	Neutrophil	Neutrophil	zero	CELLS	0
regulation of antigen presentation and immune response (M5.0)	0	0	0	0	0	0	0	1	0	0	regulation of antigen presentation and immune response (M5.0)	0	2	Multiple	regulation of antigen presentation and immune response (M5.0)	regulation of antigen presentation and immune response (M5.0)	zero	BTM	0
Resting dendritic cell surface signature (S10)	1	0	0	0	0	0	0	0	0	0	Resting dendritic cell surface signature (S10)	0	1	BTM	Resting dendritic cell surface signature (S10)	Resting dendritic cell surface signature (S10)	zero	BTM	0
HYDROLASE_ACTIVITY_ACTING_ON_ESTER_BONDS	0	0	0	0	0	0	0	1	0	0	HYDROLASE_ACTIVITY_ACTING_ON_ESTER_BONDS	0	1	L1	HYDROLASE_ACTIVITY_ACTING_ON_ESTER_BONDS	HYDROLASE_ACTIVITY_ACTING_ON_ESTER_BONDS	zero	GO	0
cell cycle and transcription (M4.0)	1	1	1	1	1	1	1	0	1	1	cell cycle and transcription (M4.0)	0	2	Multiple	cell cycle and transcription (M4.0)	cell cycle and transcription (M4.0)	zero	BTM	0
B Cell	0	0	0	0	0	0	0	1	0	0	B Cell	0	1	L1	B Cell	B Cell	zero	CELLS	0
TLR and inflammatory signaling (M16)	1	0	0	0	0	0	0	0	1	0	TLR and inflammatory signaling (M16)	0	3	Multiple	TLR and inflammatory signaling (M16)	TLR and inflammatory signaling (M16)	zero	BTM	0
CELL_SURFACE_RECEPTOR_LINKED_SIGNAL_TRANSDUCTION_GO_0007166	0	1	0	0	0	0	0	0	0	0	CELL_SURFACE_RECEPTOR_LINKED_SIGNAL_TRANSDUCTION_GO_0007166	0	2	CELLS	CELL_SURFACE_RECEPTOR_LINKED_SIGNAL_TRANSDUCTION_GO_0007166	CELL_SURFACE_RECEPTOR_LINKED_SIGNAL_TRANSDUCTION_GO_0007166	zero	GO	0
KEGG_LEISHMANIA_INFECTION	0	0	0	0	0	0	1	0	0	0	KEGG_LEISHMANIA_INFECTION	0	2	KEGG	KEGG_LEISHMANIA_INFECTION	KEGG_LEISHMANIA_INFECTION	zero	KEGG	0
KEGG_LEUKOCYTE_TRANSENDOTHELIAL_MIGRATION	0	0	0	0	0	0	0	1	0	0	KEGG_LEUKOCYTE_TRANSENDOTHELIAL_MIGRATION	0	2	Multiple	KEGG_LEUKOCYTE_TRANSENDOTHELIAL_MIGRATION	KEGG_LEUKOCYTE_TRANSENDOTHELIAL_MIGRATION	zero	KEGG	0
KEGG_TOLL_LIKE_RECEPTOR_SIGNALING_PATHWAY	0	0	0	0	1	0	0	1	0	0	KEGG_TOLL_LIKE_RECEPTOR_SIGNALING_PATHWAY	0	3	Multiple	KEGG_TOLL_LIKE_RECEPTOR_SIGNALING_PATHWAY	KEGG_TOLL_LIKE_RECEPTOR_SIGNALING_PATHWAY	zero	KEGG	0
REGULATION_OF_DEVELOPMENTAL_PROCESS	0	0	0	0	0	0	0	0	0	1	REGULATION_OF_DEVELOPMENTAL_PROCESS	0	1	STRING	REGULATION_OF_DEVELOPMENTAL_PROCESS	REGULATION_OF_DEVELOPMENTAL_PROCESS	zero	GO	0
RESPONSE_TO_EXTERNAL_STIMULUS	1	1	0	1	0	0	0	0	1	0	RESPONSE_TO_EXTERNAL_STIMULUS	0	4	Multiple	RESPONSE_TO_EXTERNAL_STIMULUS	RESPONSE_TO_EXTERNAL_STIMULUS	zero	GO	0
KEGG_CHEMOKINE_SIGNALING_PATHWAY	1	0	0	0	0	0	0	0	0	0	KEGG_CHEMOKINE_SIGNALING_PATHWAY	0	3	BTM	KEGG_CHEMOKINE_SIGNALING_PATHWAY	KEGG_CHEMOKINE_SIGNALING_PATHWAY	zero	KEGG	0
enriched in monocytes (IV) (M118.0)	0	0	0	0	0	0	1	0	0	0	enriched in monocytes (IV) (M118.0)	0	1	Multiple	enriched in monocytes (IV) (M118.0)	enriched in monocytes (IV) (M118.0)	zero	BTM	0
REACTOME_METABOLISM_OF_LIPIDS_AND_LIPOPROTEINS	0	0	0	0	0	0	0	1	0	0	REACTOME_METABOLISM_OF_LIPIDS_AND_LIPOPROTEINS	0	1	Multiple	REACTOME_METABOLISM_OF_LIPIDS_AND_LIPOPROTEINS	REACTOME_METABOLISM_OF_LIPIDS_AND_LIPOPROTEINS	zero	Reactome	0
INTEGRAL_TO_MEMBRANE	0	1	0	0	0	0	0	0	0	0	INTEGRAL_TO_MEMBRANE	0	2	CELLS	INTEGRAL_TO_MEMBRANE	INTEGRAL_TO_MEMBRANE	zero	GO	0
Monocyte	1	1	0	1	1	1	1	0	1	0	Monocyte	0	1	Multiple	Monocyte	Monocyte	zero	CELLS	0
enriched in T cells (I) (M7.0)	1	0	0	0	0	0	0	1	0	0	enriched in T cells (I) (M7.0)	0	1	Multiple	enriched in T cells (I) (M7.0)	enriched in T cells (I) (M7.0)	zero	BTM	0
KEGG_FOCAL_ADHESION	0	0	0	0	0	0	0	1	0	0	KEGG_FOCAL_ADHESION	0	1	Multiple	KEGG_FOCAL_ADHESION	KEGG_FOCAL_ADHESION	zero	KEGG	0
enriched in NK cells (I) (M7.2)	1	1	1	1	0	0	0	0	1	1	enriched in NK cells (I) (M7.2)	0	2	Multiple	enriched in NK cells (I) (M7.2)	enriched in NK cells (I) (M7.2)	zero	BTM	0
NEGATIVE_REGULATION_OF_BIOLOGICAL_PROCESS	0	0	0	0	0	0	0	0	0	1	NEGATIVE_REGULATION_OF_BIOLOGICAL_PROCESS	0	2	STRING	NEGATIVE_REGULATION_OF_BIOLOGICAL_PROCESS	NEGATIVE_REGULATION_OF_BIOLOGICAL_PROCESS	zero	GO	0
